# The Regulatory Logic of Planarian Stem Cell Differentiation

**DOI:** 10.1101/2024.08.23.608747

**Authors:** Alberto Pérez-Posada, Helena García-Castro, Elena Emili, Virginia Vanni, Cirenia Arias-Baldrich, Siebren Frölich, Simon J. van Heeringen, Nathan Kenny, Jordi Solana

## Abstract

Cell type identity is determined by gene regulatory networks (GRNs), comprising the expression of specific transcription factors (TFs) regulating target genes (TGs) via binding to open chromatin regions (OCRs). The regulatory logic of differentiation includes factors specific to one or multiple cell types, functioning in a combinatorial fashion. Classic approaches of GRN discovery used perturbational data to elucidate TF-TG links, but are laborious and not scalable across the tree of life. Single cell transcriptomics has emerged as a revolutionary approach to study gene expression with cell type resolution, but incorporating perturbational data is challenging. Planarians, with their pluripotent neoblast stem cells continuously giving rise to all cell types, offer an ideal model to attempt this integration. Despite extensive single cell transcriptomic studies, the transcriptional and chromatin regulation at the cell type level remains unexplored. Here, we investigate the regulatory logic of planarian stem cell differentiation by obtaining an organism-level integration of single cell transcriptomics and single cell accessibility data. We identify specific open chromatin profiles for major differentiated cell types and analyse their transcriptomic landscape, revealing distinct gene modules expressed in individual types and combinations of them. Integrated analysis unveils gene networks reflecting known TF interactions in each type and identifies TFs potentially driving differentiation across multiple cell types. To validate our predictions, we combined TF knockdown RNAi experiments with single cell transcriptomics. We focus on *hnf4*, a TF known to be expressed in gut phagocytes, and confirm its influence on other types, including parenchymal cells. Our results demonstrate high overlap between predicted targets and experimentally-validated differentially-regulated genes. Overall, our study integrates TFs, TGs and OCRs to reveal the regulatory logic of planarian stem cell differentiation, showcasing that the combination of single cell methods and perturbational studies will be key for characterising GRNs widely.
