## Supplementary material for "The Regulatory Logic of Planarian Stem Cell Differentiation": supp_file_01.xlsx

### Sheet: Sheet1
Library	Organism	Original publication	Modality	Dissociation Method	Sequencing Technology	Batch codename	Tissue Type	Stage	Condition	Replicate	No. cells raw	No. Reads	No. cells processed	Notes
L1	S. mediterranea	Garcia-Castro et al., 2021	scRNA-Seq	ACME	SPLiT-Seq	Asexual-0	Whole Organism	Adult	unperturbed	1	16882	9400900	10358
L2	S. mediterranea	Garcia-Castro et al., 2021	scRNA-Seq	ACME	SPLiT-Seq	Asexual-0	Whole Organism	Adult	unperturbed	2	17288	12328763	10478
L3	S. mediterranea	Garcia-Castro et al., 2021	scRNA-Seq	ACME	SPLiT-Seq	Asexual-0	Whole Organism	Adult	unperturbed	3	4558	9916205	1485
L8.3	S. mediterranea	This study	scRNA-Seq	ACME	SPLiT-Seq	Asexual-1	Whole Organism	Adult	unperturbed	1	13350	17544110	11932
L8.4	S. mediterranea	This study	scRNA-Seq	ACME	SPLiT-Seq	Asexual-1	Whole Organism	Adult	unperturbed	2	16304	19186045	14727
L11.3 (GFPi)*	S. mediterranea	This study	scRNA-Seq	ACME	SPLiT-Seq	hnf4 knockdown	Whole Organism	Adult	GFPi	1*	12299	16725019	6320
L11.4 (GFPi)*	S. mediterranea	This study	scRNA-Seq	ACME	SPLiT-Seq	hnf4 knockdown	Whole Organism	Adult	GFPi	2*	12951	11341431	6345
L14.3	S. mediterranea	This study	scRNA-Seq	ACME	SPLiT-Seq	Asexual-2	Whole Organism	Adult	unperturbed	1	4107	19440189	3882
L14.4	S. mediterranea	This study	scRNA-Seq	ACME	SPLiT-Seq	Asexual-2	Whole Organism	Adult	unperturbed	2	4246	17301673	4038
L23.1	S. mediterranea	Emili et al., 2023	scRNA-Seq	ACME	SPLiT-Seq	Allometry	Whole Organism	Adult	unperturbed	1	15331	15993391	13867
L23.2	S. mediterranea	Emili et al., 2023	scRNA-Seq	ACME	SPLiT-Seq	Allometry	Whole Organism	Adult	unperturbed	2	16244	20995315	14931
ATAC	S. mediterranea	This study	scATAC-Seq	Tripsin	10X	scATAC	Whole Organism	Adult	unperturbed	1	3659		3659
*: refers to GFPi-cells only in data from Figs 1-4. Please note that libraries 11.3 and 11.4 were analysed in the context of hnf4i knock-down for Figures 5 and 6, see relevant data in Supplementary Material ___
