## Supplementary material for "The Regulatory Logic of Planarian Stem Cell Differentiation": supp_file_03.xlsx

### Sheet: scRNA_seurat_cluster_identity_t
seurat_cluster	ctype	col	broadtype	broadcol
1	neoblasts	#C8C8C8	neoblasts	#969696
6	neoblasts	#C8C8C8	neoblasts	#969696
12	neoblasts	#C8C8C8	neoblasts	#969696
18	neoblasts	#C8C8C8	neoblasts	#969696
23	neoblasts	#C8C8C8	neoblasts	#969696
27	neoblasts	#C8C8C8	neoblasts	#969696
30	neoblasts	#C8C8C8	neoblasts	#969696
38	neoblasts	#C8C8C8	neoblasts	#969696
48	neoblasts	#C8C8C8	neoblasts	#969696
53	neoblasts	#C8C8C8	neoblasts	#969696
33	germ cell progenitors	#7D7D7D	neoblasts	#969696
9	early epidermal progenitors	#9ECAE1	epidermis	#2171B5
4	late epidermal progenitors	#56A0CE	epidermis	#2171B5
7	epidermis	#2171B5	epidermis	#2171B5
13	epidermis	#2171B5	epidermis	#2171B5
47	epidermis DVb	#1E90FF	epidermis	#2171B5
10	phagocyte progenitors 1	#80C480	phagocytes	#228B22
16	phagocyte progenitors 2	#32CD32	phagocytes	#228B22
8	phagocytes	#228B22	phagocytes	#228B22
20	basal cells	#869E42	basal/goblet	#869E42
39	goblet cells	#8B8B00	basal/goblet	#869E42
2	body wall muscle	#B22222	muscle	#B22222
3	intestinal and DV muscle	#CD5555	muscle	#B22222
21	intestinal and DV muscle	#CD5555	muscle	#B22222
14	muscle pharynx	#821111	muscle	#B22222
44	muscle pharynx	#821111	muscle	#B22222
0	ChAT+ neurons	#FEC44F	neurons	#FEC44F
55	ChAT+ neurons	#FEC44F	neurons	#FEC44F
58	ChAT+ neurons	#FEC44F	neurons	#FEC44F
17	celsr-1+ neurons	#FF9D00	neurons	#FEC44F
52	gabrb-3+ neurons	#FF6600	neurons	#FEC44F
22	otf+ neurons 1	#997E04	neurons	#FEC44F
29	otf+ neurons 2	#997E04	neurons	#FEC44F
35	para+ neurons	#FFA500	neurons	#FEC44F
50	pkd-1+ neurons	#FF5722	neurons	#FEC44F
24	th+ neurons	#FFDE00	neurons	#FEC44F
46	tinc+ neurons	#FF7F00	neurons	#FEC44F
41	tph+ neurons	#FF9900	neurons	#FEC44F
40	trpm-2-1+ neurons	#FF8C00	neurons	#FEC44F
57	trpm-2-2+ neurons	#FF6F00	neurons	#FEC44F
54	trpa-1+ neurons	#FCDB74	neurons	#FEC44F
11	pgrn+ parenchymal cells 1	#E066FF	parenchyma	#FF69B4
5	pgrn+ parenchymal cells 2	#FF69B4	parenchyma	#FF69B4
31	aqp+ parenchymal cells	#CD96CD	parenchyma	#FF69B4
26	psap+ parenchymal cells	#FF1493	parenchyma	#FF69B4
28	pigment cells	#CD6889	parenchyma	#FF69B4
56	glia	#CD69CD	parenchyma	#FF69B4
25	protonephridia proximal tubule cells	#FFB0AB	protonephridia	#FFB0AB
32	protonephridia distal tubule cells	#FFA0BE	protonephridia	#FFB0AB
37	protonephridia flame cells	#FFBE96	protonephridia	#FFB0AB
19	pharynx cell type	#4169E1	protonephridia	#FFB0AB
43	psd+ cells	#BCEE68	protonephridia	#228B22
15	secretory 1	#6428C8	secretory	#6428C8
36	secretory 2	#9664C8	secretory	#6428C8
45	secretory 3	#8264C8	secretory	#6428C8
49	secretory 4	#9632C8	secretory	#6428C8
42	secretory 5	#7800FA	secretory	#6428C8
34	secretory 6	#9650FA	secretory	#6428C8
51	secretory 7	#5014B4	secretory	#6428C8

### Sheet: scRNA_celltypes
ctype	ctype_nospaces	col	broadtype	broadcol
neoblasts	neoblasts	#C8C8C8	neoblasts	#969696
germ cell progenitors	germ_cell_progenitors	#7D7D7D	neoblasts	#969696
early epidermal progenitors	early_epidermal_progenitors	#9ECAE1	epidermis	#2171B5
late epidermal progenitors	late_epidermal_progenitors	#56A0CE	epidermis	#2171B5
epidermis	epidermis	#2171B5	epidermis	#2171B5
epidermis DVb	epidermis_DVb	#1E90FF	epidermis	#2171B5
phagocyte progenitors 1	phagocyte_progenitors_1	#80C480	phagocytes	#228B22
phagocyte progenitors 2	phagocyte_progenitors_2	#32CD32	phagocytes	#228B22
phagocytes	phagocytes	#228B22	phagocytes	#228B22
psd+ cells	psd_pos_cells	#BCEE68	phagocytes	#228B22
basal cells	basal_cells	#869E42	basal/goblet	#869E42
goblet cells	goblet_cells	#8B8B00	basal/goblet	#869E42
body wall muscle	body_wall_muscle	#B22222	muscle	#B22222
intestinal and DV muscle	intestinal_and_DV_muscle	#CD5555	muscle	#B22222
muscle pharynx	muscle_pharynx	#821111	muscle	#B22222
ChAT+ neurons	ChAT_pos_neurons	#FEC44F	neurons	#FEC44F
celsr-1+ neurons	celsr_1_pos_neurons	#FF9D00	neurons	#FEC44F
gabrb-3+ neurons	gabrb_3_pos_neurons	#FF6600	neurons	#FEC44F
otf+ neurons 1	otf_pos_neurons_1	#997E04	neurons	#FEC44F
otf+ neurons 2	otf_pos_neurons_2	#997E04	neurons	#FEC44F
para+ neurons	para_pos_neurons	#FFA500	neurons	#FEC44F
pkd-1+ neurons	pkd_1_pos_neurons	#FF5722	neurons	#FEC44F
th+ neurons	th_pos_neurons	#FFDE00	neurons	#FEC44F
tinc+ neurons	tinc_pos_neurons	#FF7F00	neurons	#FEC44F
tph+ neurons	tph_pos_neurons	#FF9900	neurons	#FEC44F
trpm-2-1+ neurons	trpm_2_1_pos_neurons	#FF8C00	neurons	#FEC44F
trpm-2-2+ neurons	trpm_2_2_pos_neurons	#FF6F00	neurons	#FEC44F
trpa-1+ neurons	trpa_1_pos_neurons	#FCDB74	neurons	#FEC44F
pgrn+ parenchymal cells 1	pgrn_pos_parenchymal_cells_1	#E066FF	parenchyma	#FF69B4
pgrn+ parenchymal cells 2	pgrn_pos_parenchymal_cells_2	#FF69B4	parenchyma	#FF69B4
aqp+ parenchymal cells	aqp_pos_parenchymal_cells	#CD96CD	parenchyma	#FF69B4
psap+ parenchymal cells	psap_pos_parenchymal_cells	#FF1493	parenchyma	#FF69B4
pigment cells	pigment_cells	#CD6889	parenchyma	#FF69B4
glia	glia	#CD69CD	parenchyma	#FF69B4
protonephridia proximal tubule cells	protonephridia_proximal_tubule_cells	#FFB0AB	protonephridia	#FFB0AB
protonephridia distal tubule cells	protonephridia_distal_tubule_cells	#FFA0BE	protonephridia	#FFB0AB
protonephridia flame cells	protonephridia_flame_cells	#FFBE96	protonephridia	#FFB0AB
pharynx cell type	pharynx_cell_type	#4169E1	protonephridia	#FFB0AB
secretory 1	secretory_1	#6428C8	secretory	#6428C8
secretory 2	secretory_2	#9664C8	secretory	#6428C8
secretory 3	secretory_3	#8264C8	secretory	#6428C8
secretory 4	secretory_4	#9632C8	secretory	#6428C8
secretory 5	secretory_5	#7800FA	secretory	#6428C8
secretory 6	secretory_6	#9650FA	secretory	#6428C8
secretory 7	secretory_7	#5014B4	secretory	#6428C8

### Sheet: scATAC_celltypes
cluster	broadtype	broadcol
1	neoblast	#a5a9ba
5	neoblast	#a5a9ba
2	early epidermal progenitors	#9ecae1
9	late epidermal progenitors	#56a0ce
11	epidermis	#2171b5
6	phagocytes	#228b22
10	basal/goblet	#869e42
12	muscle	#cd5555
3	muscle	#cd5555
0	neurons	#fec44f
4	parenchyma	#cd6889
8	protonephridia	#ffa0be
7	secretory	#9664c8
