## Supplementary material for "The Regulatory Logic of Planarian Stem Cell Differentiation": supp_file_11.xlsx

### Sheet: peak_module_id
	id	module
1	chr1-h1-620695-621621	s01
2	chr1-h1-2248988-2249876	s05
3	chr1-h1-2455978-2456894	m04
4	chr1-h1-5017578-5018388	s02
5	chr1-h1-5790416-5791256	m04
6	chr1-h1-7107133-7108027	m10
7	chr1-h1-7496224-7497124	m07
8	chr1-h1-7501523-7502439	m08
9	chr1-h1-9570978-9571995	s06
10	chr1-h1-10174428-10175342	m10
11	chr1-h1-10179991-10180974	m07
12	chr1-h1-12488989-12489839	s04
13	chr1-h1-12506331-12507236	s01
14	chr1-h1-13121473-13122373	m05
15	chr1-h1-16161233-16161987	m08
16	chr1-h1-17548884-17549764	s04
17	chr1-h1-18555631-18556885	s05
18	chr1-h1-18862348-18863251	s02
19	chr1-h1-21908559-21909445	m05
20	chr1-h1-24028800-24029611	s01
21	chr1-h1-25520488-25521387	m05
22	chr1-h1-27324001-27324876	s05
23	chr1-h1-27862869-27863792	m04
24	chr1-h1-28151927-28152795	s02
25	chr1-h1-32148858-32149772	m01
26	chr1-h1-32712249-32713544	m06
27	chr1-h1-33761477-33762474	s01
28	chr1-h1-34437556-34438510	s06
29	chr1-h1-34462877-34463783	s06
30	chr1-h1-34551784-34552666	s03
31	chr1-h1-37129539-37130500	s02
32	chr1-h1-39028133-39029032	s01
33	chr1-h1-40594739-40595472	m06
34	chr1-h1-42300506-42301456	m05
35	chr1-h1-42729752-42730664	m03
36	chr1-h1-42856912-42857729	m10
37	chr1-h1-44231309-44232237	s04
38	chr1-h1-44957759-44958635	m09
39	chr1-h1-48104527-48105469	s02
40	chr1-h1-49330774-49331690	s05
41	chr1-h1-50824988-50825958	m06
42	chr1-h1-52089782-52090747	s01
43	chr1-h1-52204600-52205481	m04
44	chr1-h1-54249289-54250191	m08
45	chr1-h1-55014918-55015859	m04
46	chr1-h1-55905923-55906762	m07
47	chr1-h1-55927926-55928795	s06
48	chr1-h1-56860399-56861417	m04
49	chr1-h1-56866057-56867107	m08
50	chr1-h1-56877119-56877992	m04
51	chr1-h1-57625009-57626128	m08
52	chr1-h1-59231655-59232526	m08
53	chr1-h1-60563256-60564236	m06
54	chr1-h1-63313080-63314179	s05
55	chr1-h1-63331571-63332574	m03
56	chr1-h1-63881747-63882717	m02
57	chr1-h1-65031787-65032520	m07
58	chr1-h1-66425208-66426058	s01
59	chr1-h1-66426907-66427862	m04
60	chr1-h1-67090717-67091591	s02
61	chr1-h1-67929079-67930013	s02
62	chr1-h1-68681522-68682416	m04
63	chr1-h1-69191911-69192809	m06
64	chr1-h1-69510237-69511180	m05
65	chr1-h1-71225110-71225632	m07
66	chr1-h1-71424904-71425974	m06
67	chr1-h1-71902091-71902977	s04
68	chr1-h1-71997654-71998559	m06
69	chr1-h1-72048151-72048925	m05
70	chr1-h1-74078283-74078940	m01
71	chr1-h1-74480949-74481855	m06
72	chr1-h1-74728561-74729455	m04
73	chr1-h1-74905618-74906851	m07
74	chr1-h1-75113916-75114943	s01
75	chr1-h1-75217866-75218734	s01
76	chr1-h1-75748014-75748979	m07
77	chr1-h1-75785063-75785971	m08
78	chr1-h1-76350741-76351611	s02
79	chr1-h1-76809404-76810318	m01
80	chr1-h1-76818030-76819121	s02
81	chr1-h1-77222042-77222945	s02
82	chr1-h1-77354592-77355509	s02
83	chr1-h1-77740687-77741483	m10
84	chr1-h1-78994088-78994922	s04
85	chr1-h1-80722361-80723250	m07
86	chr1-h1-80958809-80959834	m03
87	chr1-h1-81041388-81042294	s02
88	chr1-h1-82025787-82026686	s02
89	chr1-h1-82641810-82642702	s01
90	chr1-h1-83254394-83255295	m09
91	chr1-h1-85328716-85329595	m04
92	chr1-h1-85342653-85343553	s04
93	chr1-h1-86518884-86519781	s02
94	chr1-h1-86694196-86695094	m04
95	chr1-h1-86857720-86858622	m01
96	chr1-h1-87426673-87427555	s02
97	chr1-h1-87814352-87815390	s05
98	chr1-h1-88179276-88180259	m03
99	chr1-h1-88362854-88363743	m09
100	chr1-h1-90852777-90853689	m04
101	chr1-h1-90861371-90862278	m02
102	chr1-h1-91143613-91144701	s06
103	chr1-h1-91683024-91683935	m02
104	chr1-h1-94414255-94415167	s02
105	chr1-h1-95422876-95423773	m09
106	chr1-h1-96327119-96328001	s06
107	chr1-h1-100750532-100751555	m09
108	chr1-h1-103819820-103820721	s02
109	chr1-h1-104360460-104361340	s05
110	chr1-h1-104392833-104393779	s05
111	chr1-h1-104481233-104482182	m03
112	chr1-h1-105620114-105621030	s02
113	chr1-h1-106060584-106061491	m04
114	chr1-h1-106552061-106552959	m02
115	chr1-h1-106702004-106702888	s02
116	chr1-h1-106800686-106801568	m09
117	chr1-h1-107001471-107002333	s06
118	chr1-h1-110519347-110520229	s05
119	chr1-h1-113721947-113723049	m04
120	chr1-h1-113840624-113841542	s01
121	chr1-h1-115972673-115973585	m09
122	chr1-h1-116428182-116429085	s01
123	chr1-h1-118008085-118008909	s01
124	chr1-h1-118976497-118977408	m07
125	chr1-h1-120532195-120533100	m07
126	chr1-h1-120858670-120859582	s01
127	chr1-h1-122064819-122065749	s01
128	chr1-h1-122447089-122447992	m09
129	chr1-h1-123330871-123331780	m10
130	chr1-h1-124866203-124867124	s03
131	chr1-h1-126304982-126305891	m07
132	chr1-h1-128074106-128074989	s04
133	chr1-h1-130718501-130719493	m07
134	chr1-h1-131059752-131060761	s04
135	chr1-h1-137542432-137543338	m05
136	chr1-h1-142152671-142153674	s06
137	chr1-h1-145799404-145800321	m09
138	chr1-h1-147554340-147555256	s02
139	chr1-h1-147902870-147903784	s02
140	chr1-h1-148704643-148705640	m04
141	chr1-h1-150072915-150073767	m01
142	chr1-h1-150131498-150132401	s04
143	chr1-h1-150808618-150810108	s02
144	chr1-h1-153068950-153069804	m01
145	chr1-h1-159407261-159408122	s06
146	chr1-h1-161039632-161040524	s02
147	chr1-h1-161398122-161399037	s02
148	chr1-h1-163497878-163498731	m08
149	chr1-h1-164753444-164754378	s01
150	chr1-h1-165311716-165312614	m08
151	chr1-h1-165776532-165777468	m04
152	chr1-h1-168192941-168193918	m09
153	chr1-h1-168195224-168196131	s04
154	chr1-h1-169424424-169425369	s04
155	chr1-h1-169530729-169531659	m05
156	chr1-h1-170240902-170241875	m04
157	chr1-h1-170735302-170736198	m09
158	chr1-h1-170740684-170741569	s01
159	chr1-h1-171381762-171382670	s05
160	chr1-h1-173495092-173496065	m07
161	chr1-h1-174173225-174174231	m03
162	chr1-h1-175497191-175498255	m06
163	chr1-h1-176189772-176190870	s06
164	chr1-h1-177410176-177411054	s01
165	chr1-h1-180356669-180357588	m08
166	chr1-h1-181247774-181248676	m07
167	chr1-h1-183906496-183907409	m03
168	chr1-h1-184185341-184186236	m06
169	chr1-h1-184208915-184209750	m08
170	chr1-h1-185393877-185394889	m07
171	chr1-h1-185397777-185398668	m01
172	chr1-h1-187278451-187279357	s01
173	chr1-h1-187312075-187312685	s06
174	chr1-h1-193470964-193471833	s01
175	chr1-h1-193488151-193489066	m02
176	chr1-h1-194825803-194826722	m08
177	chr1-h1-196762284-196763139	s04
178	chr1-h1-196830297-196831188	s05
179	chr1-h1-197459386-197460288	s05
180	chr1-h1-197472205-197473314	s06
181	chr1-h1-198352453-198353349	m07
182	chr1-h1-198428545-198429440	s02
183	chr1-h1-198546439-198547330	s04
184	chr1-h1-198786117-198787007	s01
185	chr1-h1-199358876-199359787	m02
186	chr1-h1-201284420-201285315	m05
187	chr1-h1-202365552-202366490	m07
188	chr1-h1-203340952-203341845	s02
189	chr1-h1-204716181-204717087	m10
190	chr1-h1-205346964-205347952	m04
191	chr1-h1-205614257-205615184	s04
192	chr1-h1-205707999-205708919	s04
193	chr1-h1-206537024-206537931	s06
194	chr1-h1-206863911-206864817	m01
195	chr1-h1-208140171-208141200	m03
196	chr1-h1-209057669-209058612	s05
197	chr1-h1-209836106-209837097	s02
198	chr1-h1-210064793-210065738	m05
199	chr1-h1-210934713-210935682	s01
200	chr1-h1-212448575-212449488	m05
201	chr1-h1-216091177-216092071	m02
202	chr1-h1-216717324-216718209	m10
203	chr1-h1-216914112-216915050	m10
204	chr1-h1-217176075-217177031	s04
205	chr1-h1-218395543-218396420	m06
206	chr1-h1-220307224-220308166	m07
207	chr1-h1-220310452-220311819	m07
208	chr1-h1-220351593-220352639	m07
209	chr1-h1-220367657-220368575	m09
210	chr1-h1-220384445-220385272	s06
211	chr1-h1-220409175-220410087	m07
212	chr1-h1-220411383-220412419	m07
213	chr1-h1-220541582-220542635	m07
214	chr1-h1-220571419-220572295	s06
215	chr1-h1-221383081-221383976	m01
216	chr1-h1-222440391-222441280	m08
217	chr1-h1-222778407-222779441	m06
218	chr1-h1-222846992-222847898	s02
219	chr1-h1-222849632-222850605	m08
220	chr1-h1-223340448-223341314	m05
221	chr1-h1-223438243-223439155	m05
222	chr1-h1-223803225-223804112	s04
223	chr1-h1-223809829-223810659	s03
224	chr1-h1-223879520-223880414	m10
225	chr1-h1-225252307-225253291	s05
226	chr1-h1-225533662-225534461	m05
227	chr1-h1-225539058-225539526	m08
228	chr1-h1-225564192-225565041	m07
229	chr1-h1-225662550-225663416	s02
230	chr1-h1-226749463-226750370	s06
231	chr1-h1-230044307-230045216	s03
232	chr1-h1-230790239-230791136	s02
233	chr1-h1-232304164-232305090	s02
234	chr1-h1-232957214-232958167	s04
235	chr1-h1-233113245-233114112	m04
236	chr1-h1-233411170-233412081	m10
237	chr1-h1-234792301-234793231	s04
238	chr1-h1-234831958-234832983	m09
239	chr1-h1-235457973-235459033	m07
240	chr1-h1-236695865-236696769	m10
241	chr1-h1-237947272-237948227	m07
242	chr1-h1-241198615-241199513	m10
243	chr1-h1-243000898-243001972	s06
244	chr1-h1-243850667-243851589	s03
245	chr1-h1-244415033-244415947	m01
246	chr1-h1-245044776-245045692	m10
247	chr1-h1-245628935-245630114	m08
248	chr1-h1-246408977-246410152	s01
249	chr1-h1-250402183-250403080	m05
250	chr1-h1-251152186-251153081	s05
251	chr1-h1-251215915-251216849	m04
252	chr1-h1-251947426-251948570	m09
253	chr1-h1-253416372-253417268	m04
254	chr1-h1-253604944-253605776	s02
255	chr1-h1-255333955-255334820	m10
256	chr1-h1-255688731-255689616	m08
257	chr1-h1-255820798-255821654	s01
258	chr1-h1-255957908-255958813	s06
259	chr1-h1-256920243-256921299	m08
260	chr1-h1-257098468-257099611	s02
261	chr1-h1-257574480-257575364	s03
262	chr1-h1-258000789-258001652	m10
263	chr1-h1-259019212-259020089	s03
264	chr1-h1-259533382-259534257	m10
265	chr1-h1-259814414-259815347	s01
266	chr1-h1-260266507-260267411	m01
267	chr1-h1-260700514-260701416	s02
268	chr1-h1-261423896-261424856	s02
269	chr1-h1-261922959-261923855	s01
270	chr1-h1-261949448-261950409	s01
271	chr1-h1-262045028-262046001	m08
272	chr1-h1-262109827-262110692	s01
273	chr1-h1-262419806-262420730	m03
274	chr1-h1-262440362-262441340	s01
275	chr1-h1-263306053-263307119	s02
276	chr1-h1-263326686-263327551	s01
277	chr1-h1-266460532-266461398	m04
278	chr1-h1-266499977-266500953	m04
279	chr1-h1-267667716-267668634	m02
280	chr1-h1-269816534-269817464	m01
281	chr1-h1-272414138-272415156	s06
282	chr1-h1-272794327-272795452	s05
283	chr1-h1-272938732-272939819	m05
284	chr1-h1-273426504-273427410	m05
285	chr1-h1-273495806-273496678	m08
286	chr1-h1-273603625-273604511	m07
287	chr1-h1-273630806-273631735	s03
288	chr1-h1-274025573-274026685	m01
289	chr1-h1-274413022-274413943	m08
290	chr1-h1-274418401-274419147	s06
291	chr1-h1-275380008-275380788	m05
292	chr1-h1-276955912-276956787	m08
293	chr1-h1-277016243-277017139	m01
294	chr1-h1-277020916-277021828	m07
295	chr1-h1-277105715-277106921	s05
296	chr1-h1-278034695-278035567	m10
297	chr1-h1-280061777-280062683	s01
298	chr1-h1-280289702-280290699	s05
299	chr1-h1-280392821-280393688	m07
300	chr1-h1-281528954-281529902	s01
301	chr1-h1-284347988-284348932	m01
302	chr1-h1-285468526-285469427	m04
303	chr1-h1-286422647-286423604	s02
304	chr1-h1-287152739-287153759	s01
305	chr1-h1-292428420-292429326	m06
306	chr1-h1-293643734-293644645	m05
307	chr1-h1-293889561-293890578	m08
308	chr1-h1-294059508-294060420	m01
309	chr1-h1-295390407-295391423	m06
310	chr1-h1-297912347-297913254	m04
311	chr1-h1-300043245-300044139	m05
312	chr1-h1-301399443-301400325	s04
313	chr1-h1-301970013-301971103	s03
314	chr1-h1-302377748-302378603	s02
315	chr1-h1-302673822-302674906	m08
316	chr1-h1-304147551-304148453	m08
317	chr1-h1-304277928-304278826	m08
318	chr1-h1-304995667-304996585	s06
319	chr1-h1-305022400-305023257	s01
320	chr1-h1-311278664-311279565	m07
321	chr1-h1-312140114-312141127	s01
322	chr1-h1-312572694-312573579	m06
323	chr1-h1-313328863-313329943	m07
324	chr1-h1-313931367-313932290	s01
325	chr1-h1-314056772-314057653	s06
326	chr1-h1-314936595-314937446	m10
327	chr1-h1-315006126-315007075	s04
328	chr1-h1-317405027-317405918	s06
329	chr1-h1-318704272-318704949	s03
330	chr1-h1-318705472-318706379	s03
331	chr1-h1-320112350-320113172	m05
332	chr1-h1-322476811-322477671	m02
333	chr1-h1-322927107-322928100	m08
334	chr1-h1-323145676-323146532	m06
335	chr1-h1-323264540-323265415	m08
336	chr1-h1-324383174-324384188	m05
337	chr1-h1-324588216-324589037	m08
338	chr1-h1-324796481-324797340	m03
339	chr1-h1-324987631-324988540	m04
340	chr1-h1-325477536-325478485	m07
341	chr1-h1-325828405-325828894	s02
342	chr1-h1-327266411-327267314	m03
343	chr1-h1-327285929-327286847	m08
344	chr1-h1-327709197-327710085	s02
345	chr1-h1-329085629-329086543	m01
346	chr1-h1-329091488-329092358	s01
347	chr1-h1-329092952-329093829	m08
348	chr1-h1-330387290-330388210	s05
349	chr1-h1-330462092-330463007	s02
350	chr1-h1-330503535-330504426	s02
351	chr1-h1-330986563-330987476	m07
352	chr1-h1-331567023-331567887	m06
353	chr1-h1-331875468-331876360	s02
354	chr1-h1-332229633-332230528	m05
355	chr1-h1-332829478-332830436	m07
356	chr1-h1-334167902-334168929	s06
357	chr1-h1-335275774-335276751	m10
358	chr1-h1-335783666-335784584	s06
359	chr1-h1-336334155-336335077	s05
360	chr1-h1-336936065-336936951	m06
361	chr1-h1-337423936-337424835	s06
362	chr1-h1-337972684-337973408	m04
363	chr1-h1-338217613-338218498	s03
364	chr1-h1-338242476-338242899	s02
365	chr1-h1-338777118-338778011	s04
366	chr1-h1-338955299-338956167	m03
367	chr2-h1-2880276-2881387	m02
368	chr2-h1-2942520-2943380	m05
369	chr2-h1-2958873-2959746	s02
370	chr2-h1-3001581-3002496	s06
371	chr2-h1-3019503-3020098	m07
372	chr2-h1-3074719-3075660	m07
373	chr2-h1-3273723-3274455	m08
374	chr2-h1-3768848-3769747	s02
375	chr2-h1-3824626-3825503	m07
376	chr2-h1-3936873-3937884	m08
377	chr2-h1-3944083-3945047	m08
378	chr2-h1-4380064-4380963	s06
379	chr2-h1-4417789-4418691	m09
380	chr2-h1-4676779-4677668	m05
381	chr2-h1-4679086-4679978	s05
382	chr2-h1-7619631-7620609	m09
383	chr2-h1-7634127-7635013	m07
384	chr2-h1-8028957-8029945	s03
385	chr2-h1-8085883-8086886	m04
386	chr2-h1-8852449-8853328	s02
387	chr2-h1-10169873-10170781	s02
388	chr2-h1-11311622-11312463	s02
389	chr2-h1-12856764-12857678	m06
390	chr2-h1-12964645-12965616	s06
391	chr2-h1-12978324-12979276	s01
392	chr2-h1-13107140-13108042	m08
393	chr2-h1-13112238-13113088	m07
394	chr2-h1-13183837-13184698	m07
395	chr2-h1-13766610-13767541	m04
396	chr2-h1-13775683-13776309	m06
397	chr2-h1-13780197-13781073	m07
398	chr2-h1-14407194-14408173	m08
399	chr2-h1-14752029-14752960	s05
400	chr2-h1-16092556-16093421	m07
401	chr2-h1-16181655-16182558	m07
402	chr2-h1-17487498-17488412	m02
403	chr2-h1-18969096-18969962	s01
404	chr2-h1-18970428-18971393	s02
405	chr2-h1-19020519-19021446	s05
406	chr2-h1-19284624-19285539	m01
407	chr2-h1-19431090-19431969	m03
408	chr2-h1-19662855-19663747	s02
409	chr2-h1-19982563-19983541	m03
410	chr2-h1-21514468-21514990	s02
411	chr2-h1-21515109-21515900	s02
412	chr2-h1-21765496-21766270	s04
413	chr2-h1-21804864-21805793	m07
414	chr2-h1-23631401-23632369	s01
415	chr2-h1-24797421-24798288	m04
416	chr2-h1-26394063-26394993	m03
417	chr2-h1-27158145-27158994	m10
418	chr2-h1-30271988-30272876	m08
419	chr2-h1-30497489-30498556	s02
420	chr2-h1-31275741-31276662	m10
421	chr2-h1-33972365-33973265	m09
422	chr2-h1-34223861-34224828	m06
423	chr2-h1-36092929-36093819	s03
424	chr2-h1-36708658-36709552	m09
425	chr2-h1-36810907-36811865	s02
426	chr2-h1-39957843-39958816	s02
427	chr2-h1-40155201-40156210	m10
428	chr2-h1-42541612-42542566	s05
429	chr2-h1-42543613-42544548	s05
430	chr2-h1-44972956-44974079	s04
431	chr2-h1-45050645-45051515	m05
432	chr2-h1-45056536-45057340	m04
433	chr2-h1-47572361-47573155	m05
434	chr2-h1-48122175-48123087	m08
435	chr2-h1-49520993-49521851	m08
436	chr2-h1-49655772-49656799	s02
437	chr2-h1-49712822-49713745	s06
438	chr2-h1-50162107-50163096	m08
439	chr2-h1-51010026-51010974	m01
440	chr2-h1-51042022-51042929	m06
441	chr2-h1-51084221-51085202	s05
442	chr2-h1-51319438-51320462	s02
443	chr2-h1-52057110-52057932	m07
444	chr2-h1-52186830-52187780	s01
445	chr2-h1-52338435-52339352	m07
446	chr2-h1-52342454-52343333	m07
447	chr2-h1-53035082-53036065	m08
448	chr2-h1-54070537-54071400	s01
449	chr2-h1-54645573-54646406	s06
450	chr2-h1-57518494-57519357	m07
451	chr2-h1-59560766-59561649	s03
452	chr2-h1-59990403-59991372	s02
453	chr2-h1-60341919-60342781	s02
454	chr2-h1-61358041-61358937	m04
455	chr2-h1-61494160-61495118	s02
456	chr2-h1-62221238-62222148	m04
457	chr2-h1-62914801-62915672	s02
458	chr2-h1-63128125-63129026	m07
459	chr2-h1-63266204-63267199	s05
460	chr2-h1-64123573-64124489	s01
461	chr2-h1-64136743-64137773	m07
462	chr2-h1-64142119-64143090	m04
463	chr2-h1-68077115-68078143	m07
464	chr2-h1-68117312-68118215	s02
465	chr2-h1-70065138-70066032	s06
466	chr2-h1-70948726-70949681	s02
467	chr2-h1-71696982-71697874	m02
468	chr2-h1-71713709-71714629	m07
469	chr2-h1-71852784-71853723	m10
470	chr2-h1-71922822-71923823	m06
471	chr2-h1-71975051-71975929	m05
472	chr2-h1-71976472-71977162	s02
473	chr2-h1-72213586-72214480	m09
474	chr2-h1-72312623-72313498	m08
475	chr2-h1-72758980-72759924	s02
476	chr2-h1-73329787-73330773	s02
477	chr2-h1-73345849-73346806	m02
478	chr2-h1-74754711-74755535	m07
479	chr2-h1-74963933-74964844	m10
480	chr2-h1-75293855-75294920	s06
481	chr2-h1-76254946-76255844	m04
482	chr2-h1-76257618-76258521	s01
483	chr2-h1-76703582-76704469	s01
484	chr2-h1-76833143-76834101	s01
485	chr2-h1-77567867-77568756	m03
486	chr2-h1-81943110-81944072	s01
487	chr2-h1-82165692-82166605	s05
488	chr2-h1-82206574-82207465	s05
489	chr2-h1-83041871-83042753	m01
490	chr2-h1-86483890-86484875	s01
491	chr2-h1-86521646-86522413	m07
492	chr2-h1-86522948-86523989	m04
493	chr2-h1-89070325-89071238	m03
494	chr2-h1-89086421-89087402	s02
495	chr2-h1-90174465-90175373	s03
496	chr2-h1-90201921-90202821	m04
497	chr2-h1-90204024-90204627	m03
498	chr2-h1-90947298-90948245	s04
499	chr2-h1-93626866-93627780	m10
500	chr2-h1-93634726-93635651	m08
501	chr2-h1-95320007-95320898	s03
502	chr2-h1-95746570-95747593	m02
503	chr2-h1-95790827-95791786	s05
504	chr2-h1-96407017-96408049	s01
505	chr2-h1-98412503-98413479	m03
506	chr2-h1-98558974-98559884	m07
507	chr2-h1-98971471-98972421	s02
508	chr2-h1-99860557-99861456	s02
509	chr2-h1-100641699-100642685	m10
510	chr2-h1-101105963-101106812	m06
511	chr2-h1-103728331-103729227	m01
512	chr2-h1-104828112-104829046	s06
513	chr2-h1-104944964-104945903	m07
514	chr2-h1-104947697-104948607	s05
515	chr2-h1-105084750-105085751	s04
516	chr2-h1-105765489-105766393	m04
517	chr2-h1-105847379-105848193	s02
518	chr2-h1-105879871-105880788	m02
519	chr2-h1-108542699-108543608	m06
520	chr2-h1-109714897-109715802	m06
521	chr2-h1-109739742-109740650	m01
522	chr2-h1-111266537-111267443	m07
523	chr2-h1-113464490-113465394	m01
524	chr2-h1-117517778-117518868	s05
525	chr2-h1-118179776-118180683	s02
526	chr2-h1-118296252-118297207	m09
527	chr2-h1-119661728-119662827	m07
528	chr2-h1-120768495-120769396	m06
529	chr2-h1-123184323-123185342	m04
530	chr2-h1-128899417-128900099	m08
531	chr2-h1-128905678-128906587	s06
532	chr2-h1-129137371-129138233	m04
533	chr2-h1-129348548-129349421	s02
534	chr2-h1-130219220-130220101	s01
535	chr2-h1-130377851-130378756	m04
536	chr2-h1-130758576-130759694	m07
537	chr2-h1-130766498-130767467	s02
538	chr2-h1-132022586-132023778	s01
539	chr2-h1-138213934-138214896	s02
540	chr2-h1-138215183-138216049	m02
541	chr2-h1-138921348-138922163	m05
542	chr2-h1-141545228-141546116	m02
543	chr2-h1-144596511-144597533	m10
544	chr2-h1-144979598-144980541	m05
545	chr2-h1-145890416-145891267	s02
546	chr2-h1-147064219-147065133	m01
547	chr2-h1-148384146-148385127	s04
548	chr2-h1-148719602-148720581	m04
549	chr2-h1-151382720-151383698	s02
550	chr2-h1-155139274-155140166	m06
551	chr2-h1-155184264-155185300	m05
552	chr2-h1-155523824-155524706	m07
553	chr2-h1-155665917-155666991	s01
554	chr2-h1-155697879-155698771	s02
555	chr2-h1-155848745-155849661	s02
556	chr2-h1-157367047-157367964	m07
557	chr2-h1-158450918-158452036	m02
558	chr2-h1-158558943-158559847	s01
559	chr2-h1-160409156-160410233	s04
560	chr2-h1-160508915-160509861	m06
561	chr2-h1-160720538-160721476	m07
562	chr2-h1-161488484-161489356	m07
563	chr2-h1-164230786-164231618	m04
564	chr2-h1-164414698-164415623	m02
565	chr2-h1-167691752-167692779	m07
566	chr2-h1-168215342-168216367	s02
567	chr2-h1-168285726-168286706	s02
568	chr2-h1-171024084-171024955	m07
569	chr2-h1-171192074-171192930	s04
570	chr2-h1-171982119-171983032	s01
571	chr2-h1-172637107-172638070	s03
572	chr2-h1-172902776-172903640	m08
573	chr2-h1-173527179-173528344	m04
574	chr2-h1-174779993-174781190	s06
575	chr2-h1-176192508-176193843	m10
576	chr2-h1-176297778-176298663	s05
577	chr2-h1-177073610-177074414	s01
578	chr2-h1-177712416-177713302	s01
579	chr2-h1-178875347-178876213	s01
580	chr2-h1-179146728-179147643	m02
581	chr2-h1-179192629-179193519	m07
582	chr2-h1-181912481-181913349	m06
583	chr2-h1-182565174-182566168	m08
584	chr2-h1-182780241-182781158	s06
585	chr2-h1-183374418-183375449	s02
586	chr2-h1-183391896-183392781	s05
587	chr2-h1-183553822-183554791	m08
588	chr2-h1-184645347-184646250	s01
589	chr2-h1-186130684-186131586	s04
590	chr2-h1-186338926-186339782	m10
591	chr2-h1-186492935-186493816	m02
592	chr2-h1-189329584-189330484	s05
593	chr2-h1-189398711-189399595	s01
594	chr2-h1-189752528-189753465	s05
595	chr2-h1-190206040-190206927	s01
596	chr2-h1-190438389-190439303	m10
597	chr2-h1-191082650-191083494	s01
598	chr2-h1-191870968-191871963	m05
599	chr2-h1-192236567-192237438	m03
600	chr2-h1-192242220-192243045	s02
601	chr2-h1-193180153-193181194	s02
602	chr2-h1-193886750-193887665	m02
603	chr2-h1-193956037-193957009	s04
604	chr2-h1-194033952-194034866	s05
605	chr2-h1-194416397-194417314	s02
606	chr2-h1-194768695-194769609	m08
607	chr2-h1-195492978-195493719	m03
608	chr2-h1-195494129-195494988	m01
609	chr2-h1-195512458-195513395	m03
610	chr2-h1-196029142-196030024	s01
611	chr2-h1-197042690-197043562	m04
612	chr2-h1-197137548-197138476	s03
613	chr2-h1-197687433-197688392	s01
614	chr2-h1-199432185-199433101	s01
615	chr2-h1-201800158-201801059	m07
616	chr2-h1-202782285-202783109	m07
617	chr2-h1-203306876-203307780	s05
618	chr2-h1-204331429-204332333	m10
619	chr2-h1-204737825-204739324	m10
620	chr2-h1-205300820-205301750	m04
621	chr2-h1-205992196-205993096	m02
622	chr2-h1-205994739-205995638	m03
623	chr2-h1-206036388-206037194	m05
624	chr2-h1-206037590-206038425	m06
625	chr2-h1-206040796-206041641	m03
626	chr2-h1-206129569-206130477	m10
627	chr2-h1-206254862-206255825	m09
628	chr2-h1-207449509-207450428	m10
629	chr2-h1-208066930-208067848	m06
630	chr2-h1-208937974-208938877	s03
631	chr2-h1-208966573-208967483	m02
632	chr2-h1-210157756-210158337	s02
633	chr2-h1-210957539-210958346	m06
634	chr2-h1-211239973-211240862	s05
635	chr2-h1-211636362-211637289	s01
636	chr2-h1-211722973-211723774	s01
637	chr2-h1-211730282-211731181	m05
638	chr2-h1-211747106-211748002	m10
639	chr2-h1-213010904-213011831	s01
640	chr2-h1-213545795-213546635	m05
641	chr2-h1-214710017-214711042	m10
642	chr2-h1-215487839-215488629	m04
643	chr2-h1-215859481-215860424	m02
644	chr2-h1-216363802-216364683	s05
645	chr2-h1-216501509-216502354	s01
646	chr2-h1-221128045-221128924	s01
647	chr2-h1-221454961-221455763	m05
648	chr2-h1-222173883-222174792	s02
649	chr2-h1-222339414-222340449	s02
650	chr2-h1-223530396-223531273	m08
651	chr2-h1-223542721-223543805	s02
652	chr2-h1-223703962-223704815	m01
653	chr2-h1-223761083-223761982	s04
654	chr2-h1-223997104-223997995	m01
655	chr2-h1-224226778-224227648	s02
656	chr2-h1-226462610-226463718	m07
657	chr2-h1-226676794-226677744	s02
658	chr2-h1-227863459-227864334	s01
659	chr2-h1-229056009-229057279	s01
660	chr2-h1-230449509-230450363	s01
661	chr2-h1-231185739-231186644	s01
662	chr2-h1-231476443-231477491	m05
663	chr2-h1-232332198-232333074	m08
664	chr2-h1-233799685-233800585	m05
665	chr2-h1-233890305-233891096	m07
666	chr2-h1-235129345-235130251	m01
667	chr2-h1-235248106-235248952	m02
668	chr2-h1-236228311-236229213	m04
669	chr2-h1-236485030-236485925	m06
670	chr2-h1-237341511-237342370	s02
671	chr2-h1-237895517-237896677	s05
672	chr2-h1-239115088-239115965	s01
673	chr2-h1-240448214-240449092	m04
674	chr2-h1-240997081-240997968	m09
675	chr2-h1-241159997-241160937	s04
676	chr2-h1-241619492-241620395	s02
677	chr2-h1-242393079-242393963	s01
678	chr2-h1-242520368-242521270	m07
679	chr2-h1-243846367-243847281	s06
680	chr2-h1-243999522-244000453	s06
681	chr2-h1-244498765-244499619	s02
682	chr2-h1-244635342-244636125	m10
683	chr2-h1-247728255-247729164	m04
684	chr2-h1-249419567-249420472	m07
685	chr2-h1-250403851-250404781	s05
686	chr2-h1-252738619-252739513	s03
687	chr2-h1-254142922-254143846	m07
688	chr2-h1-254246118-254247011	s03
689	chr2-h1-257373945-257374878	m07
690	chr2-h1-258459451-258460421	m08
691	chr2-h1-259559615-259560493	m07
692	chr2-h1-259591106-259592082	m07
693	chr2-h1-260539546-260540454	m01
694	chr2-h1-260555005-260555982	m05
695	chr2-h1-262911019-262911840	m06
696	chr2-h1-263327337-263328249	m02
697	chr2-h1-263347096-263348014	m02
698	chr2-h1-265085041-265085974	s04
699	chr2-h1-265416331-265417297	m09
700	chr2-h1-265457045-265458045	s02
701	chr2-h1-265882683-265883588	m02
702	chr2-h1-265902312-265903206	m09
703	chr2-h1-266132113-266133125	m05
704	chr2-h1-266153815-266154610	m03
705	chr2-h1-266307270-266308127	s03
706	chr2-h1-266526812-266527671	s03
707	chr2-h1-266681096-266682035	m04
708	chr2-h1-267576417-267577260	s02
709	chr2-h1-267713380-267714282	m07
710	chr2-h1-267787369-267787911	s02
711	chr2-h1-267926186-267927013	s04
712	chr2-h1-267931505-267932414	m04
713	chr2-h1-268404512-268405556	s03
714	chr2-h1-268765387-268766223	s02
715	chr3-h1-155718-156577	s03
716	chr3-h1-349992-350812	s02
717	chr3-h1-6250750-6251655	m07
718	chr3-h1-6252797-6253559	m07
719	chr3-h1-6896065-6897004	s05
720	chr3-h1-7265742-7266691	s01
721	chr3-h1-7270681-7271710	s01
722	chr3-h1-7437164-7438100	m03
723	chr3-h1-8264670-8265558	m06
724	chr3-h1-8315758-8316636	s01
725	chr3-h1-8331469-8332126	s03
726	chr3-h1-8643553-8644665	s04
727	chr3-h1-12091541-12092432	m03
728	chr3-h1-12876505-12877657	m02
729	chr3-h1-16036249-16037157	m07
730	chr3-h1-17186724-17187516	s01
731	chr3-h1-17188006-17188878	s01
732	chr3-h1-22976162-22977168	m02
733	chr3-h1-23146835-23147755	m10
734	chr3-h1-24246453-24247294	m01
735	chr3-h1-24312307-24313092	m08
736	chr3-h1-25410295-25411194	m01
737	chr3-h1-25452301-25453273	s04
738	chr3-h1-26069306-26070201	m03
739	chr3-h1-26294368-26295273	m02
740	chr3-h1-28731722-28732673	m08
741	chr3-h1-29176209-29177226	s03
742	chr3-h1-29864825-29865758	s05
743	chr3-h1-29975666-29976566	m07
744	chr3-h1-30602339-30603243	m03
745	chr3-h1-31589785-31590673	s02
746	chr3-h1-31676812-31677755	m08
747	chr3-h1-35466238-35467225	s03
748	chr3-h1-36562452-36563446	m07
749	chr3-h1-39605703-39606647	m04
750	chr3-h1-39684923-39685893	m06
751	chr3-h1-41748339-41749255	s01
752	chr3-h1-42186814-42187849	m06
753	chr3-h1-45517949-45518831	m10
754	chr3-h1-45525394-45526373	m08
755	chr3-h1-46289132-46290080	m04
756	chr3-h1-46688845-46689759	m10
757	chr3-h1-46786857-46787747	s02
758	chr3-h1-47529254-47530300	m07
759	chr3-h1-48421472-48422384	m07
760	chr3-h1-48552641-48553534	m08
761	chr3-h1-52237199-52238152	m07
762	chr3-h1-52758856-52759448	s02
763	chr3-h1-52903312-52904320	m05
764	chr3-h1-53064384-53065251	m08
765	chr3-h1-53071139-53072044	m04
766	chr3-h1-53317605-53318459	m02
767	chr3-h1-53321222-53322122	s06
768	chr3-h1-53520834-53521726	m01
769	chr3-h1-53769716-53770576	s06
770	chr3-h1-56516749-56517655	s02
771	chr3-h1-56882868-56883587	m07
772	chr3-h1-57361170-57362021	s01
773	chr3-h1-57376826-57377712	m01
774	chr3-h1-57382217-57383146	m01
775	chr3-h1-57383493-57384336	m08
776	chr3-h1-57579192-57580102	s03
777	chr3-h1-57731474-57732429	s05
778	chr3-h1-57837280-57838168	s02
779	chr3-h1-58136800-58137792	m07
780	chr3-h1-58986867-58987664	m04
781	chr3-h1-59837346-59838328	m07
782	chr3-h1-60328577-60329483	s04
783	chr3-h1-60803662-60804259	m01
784	chr3-h1-61409188-61410108	m03
785	chr3-h1-63010801-63011700	m05
786	chr3-h1-64982198-64983159	s02
787	chr3-h1-65711038-65711949	m05
788	chr3-h1-68034451-68035318	m09
789	chr3-h1-70431603-70432782	s02
790	chr3-h1-71042066-71043055	m04
791	chr3-h1-71366992-71367914	s04
792	chr3-h1-71401800-71402689	s01
793	chr3-h1-71500840-71501705	m09
794	chr3-h1-71517092-71518000	m06
795	chr3-h1-71531944-71532827	m10
796	chr3-h1-71996798-71997860	s01
797	chr3-h1-72224336-72225347	m06
798	chr3-h1-72649806-72650730	m04
799	chr3-h1-73449741-73450509	m02
800	chr3-h1-74294872-74295729	m04
801	chr3-h1-74657286-74658195	m08
802	chr3-h1-75384866-75386038	s01
803	chr3-h1-75397651-75398693	m03
804	chr3-h1-76294877-76295780	s02
805	chr3-h1-77080584-77081615	m09
806	chr3-h1-78479302-78480194	s01
807	chr3-h1-78968388-78969278	m05
808	chr3-h1-78986896-78987784	m02
809	chr3-h1-81202705-81203618	m07
810	chr3-h1-81578291-81579133	s03
811	chr3-h1-81715554-81716566	m05
812	chr3-h1-81916744-81917645	m01
813	chr3-h1-82279979-82280907	m10
814	chr3-h1-82296182-82297055	m01
815	chr3-h1-82544743-82545814	m07
816	chr3-h1-83671720-83672758	m02
817	chr3-h1-83979257-83980146	m06
818	chr3-h1-84959805-84960720	s04
819	chr3-h1-86066553-86067317	m07
820	chr3-h1-86370619-86371666	m04
821	chr3-h1-86439798-86440722	s02
822	chr3-h1-86444899-86445982	m03
823	chr3-h1-86936420-86937317	m03
824	chr3-h1-87699121-87699999	m08
825	chr3-h1-88107170-88108010	s06
826	chr3-h1-88114952-88115524	m07
827	chr3-h1-88810429-88811349	s01
828	chr3-h1-88858568-88859473	s04
829	chr3-h1-89568634-89569538	s05
830	chr3-h1-90003576-90004560	s01
831	chr3-h1-91341841-91342745	s04
832	chr3-h1-91874333-91875244	s05
833	chr3-h1-92292028-92293004	m05
834	chr3-h1-92729939-92730751	m07
835	chr3-h1-92870384-92871020	m07
836	chr3-h1-92871142-92871862	m10
837	chr3-h1-92872300-92873059	m08
838	chr3-h1-93093557-93094441	s01
839	chr3-h1-93121440-93122285	s04
840	chr3-h1-93192969-93193846	s05
841	chr3-h1-93195426-93196325	s04
842	chr3-h1-93309943-93310804	s04
843	chr3-h1-93911939-93913002	m03
844	chr3-h1-94013877-94014735	m05
845	chr3-h1-94025692-94026579	m01
846	chr3-h1-94188560-94189487	s04
847	chr3-h1-94485667-94486578	m06
848	chr3-h1-94505517-94506177	s02
849	chr3-h1-94513947-94514817	s02
850	chr3-h1-94645278-94646149	m06
851	chr3-h1-94946150-94947055	m07
852	chr3-h1-95353923-95354919	s02
853	chr3-h1-96004195-96005099	m02
854	chr3-h1-96606646-96607577	m10
855	chr3-h1-98085071-98086010	s05
856	chr3-h1-98579457-98580447	s01
857	chr3-h1-98587036-98587992	s04
858	chr3-h1-98600851-98601780	s02
859	chr3-h1-98646390-98647278	m05
860	chr3-h1-99004478-99005345	s05
861	chr3-h1-99663052-99663868	m06
862	chr3-h1-99673566-99674462	m02
863	chr3-h1-99714155-99715096	s02
864	chr3-h1-101838616-101839625	m04
865	chr3-h1-102260471-102261373	s02
866	chr3-h1-102428774-102429675	s06
867	chr3-h1-102524599-102525691	s02
868	chr3-h1-103409729-103410820	m05
869	chr3-h1-103767448-103768331	m04
870	chr3-h1-103778951-103779919	s02
871	chr3-h1-103789580-103790797	m08
872	chr3-h1-103964524-103965635	s02
873	chr3-h1-104455900-104456944	m08
874	chr3-h1-105058762-105059670	s03
875	chr3-h1-105445775-105446651	s05
876	chr3-h1-106158619-106159428	m05
877	chr3-h1-106440811-106441685	s05
878	chr3-h1-106464274-106465243	m06
879	chr3-h1-106487600-106488757	s02
880	chr3-h1-106745114-106746027	s05
881	chr3-h1-106881957-106882876	m06
882	chr3-h1-107190669-107191537	m05
883	chr3-h1-107755419-107756338	s04
884	chr3-h1-107849440-107850612	s06
885	chr3-h1-107853953-107854730	m08
886	chr3-h1-107855481-107856304	m08
887	chr3-h1-108351902-108352673	m08
888	chr3-h1-108598744-108599811	s01
889	chr3-h1-109169426-109170274	s03
890	chr3-h1-109176006-109176864	m10
891	chr3-h1-109193263-109194340	m04
892	chr3-h1-109251343-109252261	s05
893	chr3-h1-109759003-109759946	m06
894	chr3-h1-109795555-109796467	s02
895	chr3-h1-109972487-109973421	m03
896	chr3-h1-111581565-111582457	m02
897	chr3-h1-112561581-112562590	s02
898	chr3-h1-112800176-112801081	m01
899	chr3-h1-114709100-114710014	m09
900	chr3-h1-115874129-115875118	m08
901	chr3-h1-116751912-116752951	s05
902	chr3-h1-117022383-117023381	s01
903	chr3-h1-119152423-119153306	m06
904	chr3-h1-119784706-119785769	m07
905	chr3-h1-120435398-120436248	m03
906	chr3-h1-120779219-120780220	m02
907	chr3-h1-120932493-120933395	s06
908	chr3-h1-121068448-121069268	s04
909	chr3-h1-121804173-121805065	m02
910	chr3-h1-122980000-122980909	m08
911	chr3-h1-124244244-124245111	m05
912	chr3-h1-124315183-124316109	m10
913	chr3-h1-125938743-125939631	m06
914	chr3-h1-127339477-127340368	s06
915	chr3-h1-127454979-127455947	m08
916	chr3-h1-128281968-128282967	s02
917	chr3-h1-128317297-128318249	s05
918	chr3-h1-128886061-128887164	s01
919	chr3-h1-129053081-129054003	s05
920	chr3-h1-129068460-129069350	m03
921	chr3-h1-130179461-130180393	m05
922	chr3-h1-130183756-130184607	s05
923	chr3-h1-130296015-130296887	m10
924	chr3-h1-130520102-130520986	m08
925	chr3-h1-130614573-130615480	s05
926	chr3-h1-130663185-130664099	s06
927	chr3-h1-130800901-130801834	s02
928	chr3-h1-130913385-130914195	m07
929	chr3-h1-130914368-130915073	m07
930	chr3-h1-130934259-130934820	s02
931	chr3-h1-130998743-130999620	s06
932	chr3-h1-131044705-131045541	m04
933	chr3-h1-131284088-131284889	m06
934	chr3-h1-131315988-131316922	s02
935	chr3-h1-131343326-131344164	m06
936	chr3-h1-131533010-131534079	m07
937	chr3-h1-132201535-132202345	m07
938	chr3-h1-132279665-132280519	m07
939	chr3-h1-132282788-132283872	m03
940	chr3-h1-132367253-132368268	m02
941	chr3-h1-132373497-132374410	m02
942	chr3-h1-132376938-132377746	m03
943	chr3-h1-132663550-132664408	m07
944	chr3-h1-132664999-132665929	m05
945	chr3-h1-132848477-132849525	m08
946	chr3-h1-132941025-132941888	s06
947	chr3-h1-133021500-133022391	m04
948	chr4-h1-29985-30908	s01
949	chr4-h1-103521-104380	m05
950	chr4-h1-233312-234195	m07
951	chr4-h1-265768-266659	s05
952	chr4-h1-275318-276240	s05
953	chr4-h1-481329-482243	m07
954	chr4-h1-868563-869490	s01
955	chr4-h1-879090-879921	s01
956	chr4-h1-1064127-1065020	m04
957	chr4-h1-1108239-1109212	m06
958	chr4-h1-1252031-1253006	m07
959	chr4-h1-1602789-1603357	s02
960	chr4-h1-1603462-1604044	s06
961	chr4-h1-1690891-1691898	m04
962	chr4-h1-1882448-1883355	s01
963	chr4-h1-3248551-3249313	m07
964	chr4-h1-3363572-3364425	m02
965	chr4-h1-3370312-3371349	m04
966	chr4-h1-3624860-3625763	m05
967	chr4-h1-3693037-3693931	m06
968	chr4-h1-3950351-3951261	m07
969	chr4-h1-3973294-3974308	m04
970	chr4-h1-4334952-4335869	s01
971	chr4-h1-4670151-4670836	m09
972	chr4-h1-4753774-4754666	s06
973	chr4-h1-4829805-4830848	s02
974	chr4-h1-4984955-4985868	m04
975	chr4-h1-6154732-6155638	m09
976	chr4-h1-6268854-6269865	m02
977	chr4-h1-6280031-6281303	m02
978	chr4-h1-6620175-6621101	m04
979	chr4-h1-6622131-6623119	s05
980	chr4-h1-6860193-6861166	s04
981	chr4-h1-6984964-6985790	m07
982	chr4-h1-7244604-7245498	m06
983	chr4-h1-7275751-7276610	s02
984	chr4-h1-7608073-7608887	m04
985	chr4-h1-8598204-8599112	s02
986	chr4-h1-9098828-9099730	m02
987	chr4-h1-9457462-9458368	m09
988	chr4-h1-9943511-9944397	m04
989	chr4-h1-10794326-10795523	m07
990	chr4-h1-11133000-11133881	m07
991	chr4-h1-11382793-11383683	s02
992	chr4-h1-12122426-12123332	m06
993	chr4-h1-18526330-18527188	s03
994	chr4-h1-19512854-19513756	m06
995	chr4-h1-20911751-20912660	s02
996	chr4-h1-23434465-23435315	s02
997	chr4-h1-24885048-24886017	m07
998	chr4-h1-32165896-32166814	s04
999	chr4-h1-33091119-33092000	s01
1000	chr4-h1-35597240-35598223	s02
1001	chr4-h1-36992962-36993842	m10
1002	chr4-h1-38990660-38991560	s03
1003	chr4-h1-39001263-39002194	m02
1004	chr4-h1-39782790-39783590	m10
1005	chr4-h1-39783947-39784768	m05
1006	chr4-h1-39824649-39825585	m10
1007	chr4-h1-39885854-39886762	m05
1008	chr4-h1-40316614-40317532	m08
1009	chr4-h1-40613341-40614293	m04
1010	chr4-h1-41326884-41327774	s03
1011	chr4-h1-41638938-41639855	m04
1012	chr4-h1-41733212-41734219	m09
1013	chr4-h1-43769348-43770242	m02
1014	chr4-h1-44338740-44339768	s01
1015	chr4-h1-44369275-44370270	m04
1016	chr4-h1-44454409-44455275	m03
1017	chr4-h1-44648146-44649034	m04
1018	chr4-h1-45120792-45121724	m04
1019	chr4-h1-45242962-45243941	m06
1020	chr4-h1-45981907-45982790	s06
1021	chr4-h1-46102641-46103640	s02
1022	chr4-h1-46599357-46600275	s01
1023	chr4-h1-47002526-47003419	m02
1024	chr4-h1-47139875-47140637	m01
1025	chr4-h1-47301487-47302498	m08
1026	chr4-h1-47616332-47617218	m01
1027	chr4-h1-47642766-47643660	s01
1028	chr4-h1-47709927-47710730	s02
1029	chr4-h1-47871960-47872757	m08
1030	chr4-h1-47880275-47881066	m06
1031	chr4-h1-51925744-51926853	m06
1032	chr4-h1-52343517-52344486	m04
1033	chr4-h1-52351308-52352127	m04
1034	chr4-h1-52879015-52879921	m07
1035	chr4-h1-53072928-53073937	m04
1036	chr4-h1-53181618-53182479	m04
1037	chr4-h1-53357868-53358824	s06
1038	chr4-h1-53514648-53515535	m08
1039	chr4-h1-53571993-53572875	s02
1040	chr4-h1-53738421-53739325	m10
1041	chr4-h1-53803299-53804256	s01
1042	chr4-h1-53825749-53826664	s02
1043	chr4-h1-53966938-53967852	s01
1044	chr4-h1-54145278-54146271	m06
1045	chr4-h1-54703473-54704309	m04
1046	chr4-h1-54767965-54768948	m05
1047	chr4-h1-54787351-54788223	m05
1048	chr4-h1-54790012-54791039	m01
1049	chr4-h1-54862092-54862993	m04
1050	chr4-h1-54865838-54866762	s03
1051	chr4-h1-55084937-55085885	m02
1052	chr4-h1-55096262-55097235	s05
1053	h1tg000207l-144895-145938	s02
1054	h1tg000489l-51037-51982	m04
