## Supplementary material for "The Regulatory Logic of Planarian Stem Cell Differentiation": supp_file_13.xlsx

### Sheet: Sheet1
species	proteome id	reference	source
Homo sapiens	GRCh38.p13		genomepy
Mus musculus	GRCm38.p6		genomepy
Danio rerio	DANRE		OMA https://omabrowser.org/oma/export/
Lepisosteus oculatus	Locu		genomepy
Branchiostoma lanceolatum	BraLan2	Marletaz et al., 2018	genomepy
Strongylocentrotus purpuratus	STRPU	Sea Urchin Genome Sequencing Consortium et al., 2006	https://www.ncbi.nlm.nih.gov/assembly/GCF_000002235.5/
Schmidtea mediterranea	Smed	This study; Ivankovic et al., 2024
Schmidtea polychroa	Spol
Dugesia japonica	Djap
Bothrioplana semperi	Bsem
Adineta vaga	Avag		https://ftp.ensemblgenomes.org/pub/metazoa/release-55/fasta/adineta_vaga/pep/Adineta_vaga.AMS_PRJEB1171_v1.pep.all.fa.gz
Owenia fusiformis	Ofus	https://www.nature.com/articles/s41586-022-05636-7	https://www.nature.com/articles/s41586-022-05636-7
Crasostrea gigas	Cgig	https://academic.oup.com/gigascience/article/10/3/giab020/6187865?login=false	MolluscDB http://mgbase.qnlm.ac/page/download/download
Ramazzottius varieornatus	Rvar	https://www.nature.com/articles/ncomms12808#Sec39	http://kumamushi.org/data/RvY_proteins_scaf199.fa
Drosophila melanogaster	DROME		OMA https://omabrowser.org/oma/export/
Hofstenia miamia	Hmia		ensembl
Nematostela vectensis	NEMVE		OMA https://omabrowser.org/oma/export/
Amphimedon queenslandica	Aque	https://www.nature.com/articles/nature09201	Uniprot https://www.uniprot.org/proteomes/UP000007879
Capsaspora owczarzaki	Cowc	Suga et al., 2013	https://multicellgenome.com
