## Supplementary material for "The Regulatory Logic of Planarian Stem Cell Differentiation": supp_file_14.xlsx

### Sheet: infl_eep_neoblast_250k
factor	influence_score	influence_score_raw	target_score	target_score_scaled	G_score	G_score_scaled	direct_targets	factor_fc
h1SMcG0008441	1	3628.43	3624.83	1	3.60065	1	13444	3.60065
h1SMcG0007041	0.975	2731.99	2728.92	0.925	3.06431	0.952381	5808	3.06431
h1SMcG0019068	0.95	2204.6	2201.65	0.725	2.95102	0.904762	2457	2.95102
h1SMcG0004695	0.925	2742.4	2740.14	0.95	2.25516	0.666667	8434	2.25516
h1SMcG0011943	0.9	2536.25	2533.89	0.875	2.36115	0.714286	4511	2.36115
h1SMcG0016868	0.875	1880.83	1878.07	0.575	2.76282	0.857143	11999	2.76282
h1SMcG0014619	0.85	2241.35	2239.37	0.775	1.98386	0.619048	2619	1.98386
h1SMcG0010860	0.825	2375.66	2374.51	0.85	1.15554	0.428571	4061	1.15554
h1SMcG0006886	0.8	3277.86	3277.04	0.975	0.816705	0.285714	11433	0.816705
h1SMcG0006347	0.775	1993.45	1992.27	0.625	1.17834	0.47619	1772	1.17834
h1SMcG0009867	0.75	1530.9	1528.2	0.275	2.69441	0.809524	9115	2.69441
h1SMcG0010190	0.725	2059.7	2058.78	0.65	0.91812	0.333333	3017	0.91812
h1SMcG0000079	0.7	1729.91	1728.95	0.525	0.963093	0.380952	653	0.963093
h1SMcG0001396	0.675	2626.7	2626.7	0.9	0	0	5735	0.591588
h1SMcG0006261	0.65	1565.54	1563.86	0.325	1.67974	0.571429	818	1.67974
h1SMcG0012678	0.625	1903.58	1902.79	0.6	0.794721	0.238095	2177	0.794721
h1SMcG0021045	0.6	2374.42	2374.42	0.825	0	0	3898	0.168829
h1SMcG0008373	0.575	2278.73	2278.73	0.8	0	0	3025	0.357162
h1SMcG0000285	0.55	2.95143	0.261373	0.025	2.69005	0.761905	2	2.69005
h1SMcG0009116	0.525	2238.11	2238.11	0.75	0	0	4088	0.379233
h1SMcG0015294	0.5	1831.55	1830.78	0.55	0.767394	0.190476	1078	0.767394
h1SMcG0011535	0.475	2136.11	2136.11	0.7	0	0	6851	0.234315
h1SMcG0006375	0.45	2096.04	2096.04	0.675	0	0	6263	0.530177
h1SMcG0007933	0.425	1718.31	1717.63	0.475	0.679325	0.0952381	559	0.679325
h1SMcG0009686	0.4	1.6673	0.2613	0	1.406	0.52381	1	1.406
h1SMcG0021295	0.375	1725.18	1725.18	0.5	0	0	846	0.109326
h1SMcG0008408	0.35	1567.92	1567.2	0.35	0.718748	0.142857	245	0.718748
h1SMcG0012446	0.325	1688.81	1688.81	0.45	0	0	549	0.674336
h1SMcG0004352	0.3	1652.93	1652.93	0.425	0	0	281	0.659489
h1SMcG0016703	0.275	1637.59	1637.59	0.4	0	0	263	0.46072
h1SMcG0000803	0.25	1633.07	1633.07	0.375	0	0	507	0.204638
h1SMcG0001060	0.225	1547.38	1547.38	0.3	0	0	275	0.0521065
h1SMcG0003298	0.2	1506.18	1506.18	0.25	0	0	1864	0.414495
h1SMcG0010990	0.175	1450.31	1450.31	0.225	0	0	5774	0.55806
h1SMcG0010789	0.15	1355.25	1355.25	0.2	0	0	3562	0.261747
h1SMcG0016730	0.125	1352.9	1352.9	0.175	0	0	2465	0.196718
h1SMcG0006281	0.1	913.862	913.862	0.15	0	0	4730	0.247122
h1SMcG0003759	0.075	95.784	95.1342	0.1	0.649808	0.047619	25	0.649808
h1SMcG0018400	0.05	568.57	568.57	0.125	0	0	1052	0.303424
h1SMcG0007864	0.025	39.8781	39.8781	0.075	0	0	12	0.162196
h1SMcG0002380	0	8.39423	8.39423	0.05	0	0	2	0.819589

### Sheet: infl_epid_neoblast_250k
factor	influence_score	influence_score_raw	target_score	target_score_scaled	G_score	G_score_scaled	direct_targets	factor_fc
h1SMcG0013742	1	9007.87	9001.86	0.92	6.01143	0.958333	6151	6.01143
h1SMcG0014057	0.98	5700.05	5693.53	0.54	6.52211	1	900	6.52211
h1SMcG0002849	0.96	7913.52	7910.01	0.78	3.51043	0.708333	4025	3.51043
h1SMcG0010623	0.94	6339.21	6335.23	0.6	3.98682	0.833333	1677	3.98682
h1SMcG0008441	0.92	12376.7	12374.4	1	2.30288	0.416667	14218	2.30288
h1SMcG0006261	0.9	8005.85	8003.02	0.8	2.82836	0.541667	8507	2.82836
h1SMcG0007041	0.88	8338.49	8335.93	0.82	2.56225	0.5	4835	2.56225
h1SMcG0004695	0.86	8743.79	8742.08	0.9	1.71126	0.375	6927	1.71126
h1SMcG0009361	0.84	6639.74	6636.81	0.68	2.93195	0.583333	2054	2.93195
h1SMcG0022711	0.82	5266.19	5261.07	0.34	5.11489	0.916667	398	5.11489
h1SMcG0006679	0.8	5273.79	5268.92	0.36	4.87066	0.875	392	4.87066
h1SMcG0004352	0.78	7033.35	7030.98	0.74	2.36237	0.458333	2913	2.36237
h1SMcG0020810	0.76	5483.87	5480.53	0.5	3.33475	0.666667	631	3.33475
h1SMcG0010860	0.74	9058.93	9057.95	0.94	0.985118	0.208333	6750	0.985118
h1SMcG0006347	0.72	7256.56	7254.99	0.76	1.5707	0.333333	3281	1.5707
h1SMcG0001396	0.7	8581.31	8580.38	0.84	0.927403	0.166667	5635	0.927403
h1SMcG0006886	0.68	11673.6	11673.6	0.98	0	0	13014	0.208039
h1SMcG0006375	0.66	8696.85	8696.22	0.88	0.628064	0.0833333	9773	0.628064
h1SMcG0020741	0.64	9450.3	9450.3	0.96	0	0	7135	0.0246754
h1SMcG0009963	0.62	6484.79	6483.34	0.64	1.45414	0.291667	6569	1.45414
h1SMcG0018265	0.6	4944.69	4940.79	0.14	3.90023	0.75	55	3.90023
h1SMcG0012645	0.58	103.527	99.6012	0.08	3.92562	0.791667	49	3.92562
h1SMcG0011943	0.56	8592.05	8592.05	0.86	0	0	5375	0.951394
h1SMcG0017428	0.54	4981.9	4978.68	0.16	3.21925	0.625	108	3.21925
h1SMcG0012446	0.52	6684.11	6684.11	0.72	0	0	2181	0.0982324
h1SMcG0012678	0.5	6650.36	6650.36	0.7	0	0	2994	0.496363
h1SMcG0011688	0.48	6530.32	6530.32	0.66	0	0	1968	1.81421
h1SMcG0003132	0.46	6455.47	6455.47	0.62	0	0	1840	0.246001
h1SMcG0014619	0.44	5391.21	5390.37	0.46	0.841575	0.125	535	0.841575
h1SMcG0020709	0.42	6203.66	6203.66	0.58	0	0	4379	1.33215
h1SMcG0023128	0.4	6158.94	6158.94	0.56	0	0	2887	0.0530545
h1SMcG0009686	0.38	5150.03	5148.69	0.28	1.34746	0.25	279	1.34746
h1SMcG0016896	0.36	5514.96	5514.96	0.52	0	0	1433	0.361369
h1SMcG0000548	0.34	5441.86	5441.86	0.48	0	0	593	0.83906
h1SMcG0000079	0.32	5381.17	5381.17	0.44	0	0	566	0.37992
h1SMcG0021565	0.3	5345.65	5345.65	0.42	0	0	423	0.592185
h1SMcG0011292	0.28	5337.77	5337.77	0.4	0	0	483	0.386051
h1SMcG0012022	0.26	5321.91	5321.91	0.38	0	0	471	0.549723
h1SMcG0020721	0.24	5250.84	5250.84	0.32	0	0	373	0.723341
h1SMcG0002561	0.22	5187.21	5187.21	0.3	0	0	305	0.85348
h1SMcG0007933	0.2	5088.48	5087.92	0.24	0.556732	0.0416667	119	0.556732
h1SMcG0010959	0.18	5097.75	5097.75	0.26	0	0	221	0.417774
h1SMcG0021045	0.16	5060.72	5060.72	0.22	0	0	103	0.411374
h1SMcG0008401	0.14	5002.25	5002.25	0.2	0	0	124	1.02342
h1SMcG0015572	0.12	4998.77	4998.77	0.18	0	0	122	1.09215
h1SMcG0020456	0.1	4935.83	4935.83	0.12	0	0	44	0.449713
h1SMcG0000803	0.08	817.62	817.62	0.1	0	0	167	0.216298
h1SMcG0014295	0.06	78.1488	78.1488	0.06	0	0	38	0.15542
h1SMcG0015343	0.04	67.5491	67.5491	0.04	0	0	30	0.689918
h1SMcG0020428	0.02	57.9316	57.9316	0.02	0	0	26	0.288256
h1SMcG0002380	0	55.4735	55.4735	0	0	0	12	0.517206

### Sheet: infl_phagocytes_neoblast_250k
factor	influence_score	influence_score_raw	target_score	target_score_scaled	G_score	G_score_scaled	direct_targets	factor_fc
h1SMcG0012612	1	7968.22	7965.54	1	2.67965	0.740741	11071	2.67965
h1SMcG0009317	0.97561	6655.19	6652.27	0.880952	2.91876	0.814815	8281	2.91876
h1SMcG0006679	0.95122	5071.22	5067.57	0.642857	3.6493	0.888889	2715	3.6493
h1SMcG0019688	0.926829	6374.6	6372.22	0.857143	2.3855	0.666667	11328	2.3855
h1SMcG0018872	0.902439	5924.71	5922.04	0.785714	2.66811	0.703704	10115	2.66811
h1SMcG0012645	0.878049	4449.13	4444.76	0.52381	4.37336	0.962963	1605	4.37336
h1SMcG0006315	0.853659	4227.6	4223.74	0.47619	3.86153	0.925926	1641	3.86153
h1SMcG0004352	0.829268	7187.42	7186.3	0.952381	1.12447	0.407407	8222	1.12447
h1SMcG0012446	0.804878	7802.58	7801.76	0.97619	0.823175	0.296296	9370	0.823175
h1SMcG0020709	0.780488	5100.92	5099.01	0.666667	1.91215	0.592593	6539	1.91215
h1SMcG0021045	0.756098	6734.25	6733.73	0.928571	0.520365	0.111111	6961	0.520365
h1SMcG0003793	0.731707	3749.96	3747.11	0.238095	2.84766	0.777778	707	2.84766
h1SMcG0022167	0.707317	112.196	106.367	0	5.82904	1	74	5.82904
h1SMcG0011744	0.682927	4490.66	4489.47	0.547619	1.1901	0.444444	2030	1.1901
h1SMcG0010603	0.658537	6372.16	6371.55	0.833333	0.609137	0.148148	5865	0.609137
h1SMcG0012543	0.634146	4040.07	4037.85	0.309524	2.21724	0.62963	1375	2.21724
h1SMcG0003759	0.609756	5718.21	5717.49	0.738095	0.71917	0.185185	4878	0.71917
h1SMcG0016703	0.585366	6721.13	6721.13	0.904762	0	0	6753	0.149323
h1SMcG0009686	0.560976	135.284	132.2	0.0238095	3.08358	0.851852	88	3.08358
h1SMcG0020721	0.536585	6123.66	6123.66	0.809524	0	0	4853	0.743384
h1SMcG0020428	0.512195	5877.02	5877.02	0.761905	0	0	4275	0.666731
h1SMcG0007933	0.487805	3559.04	3557.3	0.166667	1.74167	0.555556	505	1.74167
h1SMcG0014619	0.463415	5617.32	5617.32	0.714286	0	0	3830	0.16695
h1SMcG0015595	0.439024	5308.15	5308.15	0.690476	0	0	6956	0.0615857
h1SMcG0015294	0.414634	4160.49	4159.68	0.404762	0.81169	0.259259	1342	0.81169
h1SMcG0023128	0.390244	4992.06	4991.6	0.619048	0.463993	0.037037	4934	0.463993
h1SMcG0009963	0.365854	3388.66	3387.12	0.142857	1.54573	0.481481	1911	1.54573
h1SMcG0012678	0.341463	4986.95	4986.95	0.595238	0	0	4097	0.505671
h1SMcG0000079	0.317073	3669.09	3668.17	0.214286	0.918795	0.37037	553	0.918795
h1SMcG0003407	0.292683	4975.37	4975.37	0.571429	0	0	2455	0.82224
h1SMcG0014159	0.268293	1471.99	1470.41	0.047619	1.57902	0.518519	184	1.57902
h1SMcG0003882	0.243902	4371.58	4371.58	0.5	0	0	1779	0.176253
h1SMcG0022513	0.219512	3766.44	3765.66	0.261905	0.785622	0.222222	649	0.785622
h1SMcG0000803	0.195122	3221.16	3220.29	0.119048	0.863601	0.333333	265	0.863601
h1SMcG0006281	0.195122	4192.6	4192.6	0.452381	0	0	4553	0.540842
h1SMcG0004695	0.170732	4188.7	4188.7	0.428571	0	0	1574	0.336476
h1SMcG0010789	0.146341	4157.74	4157.74	0.380952	0	0	4446	0.192012
h1SMcG0006886	0.121951	4148.46	4148.46	0.357143	0	0	1441	0.323821
h1SMcG0010990	0.097561	4039.99	4039.99	0.333333	0	0	2055	0.423727
h1SMcG0019258	0.0731707	3816.48	3816.48	0.285714	0	0	742	0.199245
h1SMcG0011535	0.0487805	3588.33	3588.33	0.190476	0	0	503	0.0813812
h1SMcG0006375	0.0243902	2561.61	2561.11	0.0714286	0.493868	0.0740741	51	0.493868
h1SMcG0000282	0	3218	3218	0.0952381	0	0	235	0.0702037

### Sheet: infl_basalgoblet_neoblast_250k
factor	influence_score	influence_score_raw	target_score	target_score_scaled	G_score	G_score_scaled	direct_targets	factor_fc
h1SMcG0018872	1	3131.62	3128.81	0.8	2.80579	0.769231	10683	2.80579
h1SMcG0022977	0.975	2733.79	2727.24	0.525	6.55288	1	2298	6.55288
h1SMcG0018959	0.95	2985.09	2982.06	0.65	3.03257	0.846154	3110	3.03257
h1SMcG0019688	0.925	3125.53	3123.25	0.775	2.27878	0.615385	10244	2.27878
h1SMcG0009686	0.9	3228.79	3226.59	0.85	2.19543	0.538462	4173	2.19543
h1SMcG0006347	0.875	2912.33	2909.61	0.6	2.7264	0.692308	3405	2.7264
h1SMcG0012446	0.85	3846.48	3846.48	1	0	0	7657	0.432025
h1SMcG0001728	0.825	990.374	986.519	0.075	3.85434	0.923077	27	3.85434
h1SMcG0011844	0.8	3759.16	3759.16	0.975	0	0	7526	0.528599
h1SMcG0000803	0.775	3589.89	3589.89	0.95	0	0	8058	0.550931
h1SMcG0007933	0.75	3499.84	3499.84	0.925	0	0	6300	0.112929
h1SMcG0020721	0.725	3340.19	3340.19	0.9	0	0	4667	0.971539
h1SMcG0004352	0.7	3339.36	3339.36	0.875	0	0	5602	0.680347
h1SMcG0021045	0.675	3177.38	3177.38	0.825	0	0	4525	0.399667
h1SMcG0006375	0.65	3122.49	3122.49	0.75	0	0	7205	0.250161
h1SMcG0018146	0.625	3100.37	3100.37	0.725	0	0	4161	0.0411445
h1SMcG0003407	0.6	3071.05	3071.05	0.7	0	0	3470	2.07397
h1SMcG0010190	0.575	3036.42	3036.42	0.675	0	0	4391	0.543731
h1SMcG0012543	0.55	1973.33	1971.14	0.2	2.18845	0.461538	610	2.18845
h1SMcG0016703	0.525	2930.75	2930.75	0.625	0	0	3519	0.329575
h1SMcG0015595	0.5	2895.69	2895.69	0.575	0	0	8037	0.990143
h1SMcG0000285	0.475	1961.96	1959.91	0.175	2.04762	0.384615	701	2.04762
h1SMcG0009963	0.45	2002.94	2001.12	0.25	1.82522	0.307692	5706	1.82522
h1SMcG0020557	0.425	2769.36	2769.36	0.55	0	0	2431	0.804331
h1SMcG0001060	0.4	2656.49	2656.49	0.5	0	0	2800	1.35251
h1SMcG0001531	0.375	2087.27	2085.69	0.325	1.58084	0.153846	911	1.58084
h1SMcG0012678	0.35	2430.31	2430.31	0.475	0	0	2057	0.763938
h1SMcG0010990	0.325	2377.05	2377.05	0.45	0	0	3828	0.244486
h1SMcG0020709	0.3	2344.9	2344.9	0.425	0	0	3963	0.975914
h1SMcG0011535	0.275	2291.06	2291.06	0.4	0	0	3036	0.344843
h1SMcG0015294	0.25	2273.35	2273.35	0.375	0	0	1182	0.237137
h1SMcG0023128	0.225	2128.1	2128.1	0.35	0	0	1682	0.14738
h1SMcG0022513	0.2	2041.94	2041.94	0.3	0	0	703	0.463629
h1SMcG0000079	0.175	68.5733	66.7946	0.05	1.77869	0.230769	32	1.77869
h1SMcG0018400	0.15	2038.22	2038.22	0.275	0	0	3729	0.218442
h1SMcG0014619	0.125	1995.57	1995.57	0.225	0	0	642	0.465112
h1SMcG0006281	0.1	1880.34	1880.34	0.15	0	0	4341	0.481731
h1SMcG0007325	0.075	1765.3	1765.3	0.125	0	0	324	0.11919
h1SMcG0004695	0.05	55.9089	54.9194	0.025	0.989531	0.0769231	14	0.989531
h1SMcG0002883	0.025	1072.2	1072.2	0.1	0	0	119	1.27656
h1SMcG0008373	0	7.94095	7.94095	0	0	0	4	0.313423

### Sheet: infl_muscle_neoblast_250k
factor	influence_score	influence_score_raw	target_score	target_score_scaled	G_score	G_score_scaled	direct_targets	factor_fc
h1SMcG0003407	1	7078	7071.84	0.986667	6.16029	1	8594	6.16029
h1SMcG0007041	0.986667	6484.7	6480.26	0.96	4.43393	0.945455	6624	4.43393
h1SMcG0020456	0.973333	6465.31	6460.77	0.933333	4.53962	0.963636	6716	4.53962
h1SMcG0003882	0.96	5573.16	5568.17	0.88	4.99906	0.981818	4856	4.99906
h1SMcG0000287	0.946667	5321.33	5316.9	0.826667	4.43322	0.927273	3654	4.43322
h1SMcG0011606	0.933333	7691.97	7688.69	1	3.28159	0.672727	10821	3.28159
h1SMcG0009117	0.92	5561.33	5557.76	0.866667	3.57502	0.781818	4183	3.57502
h1SMcG0012543	0.906667	5378.46	5374.9	0.84	3.55607	0.763636	4519	3.55607
h1SMcG0011016	0.893333	5027.69	5024.11	0.8	3.58399	0.8	3346	3.58399
h1SMcG0015283	0.88	4937.39	4933.69	0.773333	3.69677	0.818182	2831	3.69677
h1SMcG0009835	0.866667	4887.16	4883.34	0.746667	3.81581	0.836364	2751	3.81581
h1SMcG0020478	0.853333	4640.38	4636.49	0.693333	3.89088	0.854545	2238	3.89088
h1SMcG0016896	0.84	5612.29	5609.27	0.906667	3.02394	0.618182	6632	3.02394
h1SMcG0021565	0.826667	5140.08	5136.97	0.813333	3.11077	0.654545	3579	3.11077
h1SMcG0021271	0.813333	4766.76	4763.22	0.72	3.54139	0.745455	2537	3.54139
h1SMcG0003685	0.8	4449.17	4445.73	0.666667	3.43781	0.727273	1949	3.43781
h1SMcG0021040	0.786667	6728.96	6727.11	0.973333	1.85111	0.418182	7376	1.85111
h1SMcG0015343	0.773333	4872.07	4868.97	0.733333	3.10061	0.636364	2720	3.10061
h1SMcG0018265	0.76	3860.8	3856.71	0.386667	4.09404	0.909091	1045	4.09404
h1SMcG0015294	0.746667	5584.7	5583.18	0.893333	1.52412	0.327273	4409	1.52412
h1SMcG0022072	0.733333	4386.97	4384.28	0.64	2.69221	0.563636	1822	2.69221
h1SMcG0009103	0.72	3708.68	3704.75	0.306667	3.92691	0.872727	876	3.92691
h1SMcG0018959	0.706667	5444.65	5443.19	0.853333	1.45463	0.290909	3870	1.45463
h1SMcG0020740	0.693333	3097.53	3093.46	0.24	4.07385	0.890909	648	4.07385
h1SMcG0016956	0.68	6479.13	6478.19	0.946667	0.935636	0.163636	6948	0.935636
h1SMcG0020557	0.666667	4937.74	4936.23	0.786667	1.51399	0.309091	2834	1.51399
h1SMcG0006426	0.653333	4357.43	4355.51	0.613333	1.9277	0.454545	2423	1.9277
h1SMcG0020721	0.64	4212.87	4210.91	0.586667	1.9631	0.472727	1517	1.9631
h1SMcG0001060	0.626667	4160.76	4158.68	0.56	2.08196	0.490909	1854	2.08196
h1SMcG0000524	0.613333	5948.91	5948.06	0.92	0.853322	0.127273	5170	0.853322
h1SMcG0001195	0.6	3718.05	3714.62	0.333333	3.4362	0.709091	840	3.4362
h1SMcG0003793	0.586667	4319.08	4317.5	0.6	1.57648	0.363636	1838	1.57648
h1SMcG0009963	0.573333	4668.76	4667.5	0.706667	1.26182	0.254545	8354	1.26182
h1SMcG0020634	0.56	3858.38	3855.91	0.373333	2.47067	0.527273	1000	2.47067
h1SMcG0002380	0.546667	4369.1	4367.7	0.626667	1.39949	0.272727	2516	1.39949
h1SMcG0000079	0.533333	4934.04	4933.24	0.76	0.794587	0.109091	2907	0.794587
h1SMcG0020492	0.52	3896.43	3894.55	0.426667	1.88285	0.436364	1078	1.88285
h1SMcG0022892	0.506667	2543.08	2539.79	0.0933333	3.29232	0.690909	107	3.29232
h1SMcG0007933	0.493333	3859.9	3858.2	0.4	1.6999	0.381818	1190	1.6999
h1SMcG0018916	0.48	2860.46	2857.83	0.173333	2.62589	0.545455	408	2.62589
h1SMcG0004695	0.466667	2917.47	2915.26	0.2	2.20593	0.509091	367	2.20593
h1SMcG0009934	0.453333	4032.69	4031.66	0.506667	1.03064	0.2	1363	1.03064
h1SMcG0023128	0.44	4018.53	4017.48	0.466667	1.05008	0.218182	1108	1.05008
h1SMcG0001020	0.426667	4507.83	4507.83	0.68	0	0	2193	2.11094
h1SMcG0009116	0.413333	4410.9	4410.9	0.653333	0	0	2285	0.171194
h1SMcG0005257	0.4	2362.17	2359.45	0.0666667	2.71647	0.581818	46	2.71647
h1SMcG0022224	0.386667	1832.29	1829.4	0.04	2.88935	0.6	86	2.88935
h1SMcG0004476	0.373333	4187.89	4187.89	0.573333	0	0	3489	0.316019
h1SMcG0016703	0.36	2990.89	2989.33	0.226667	1.5649	0.345455	602	1.5649
h1SMcG0008373	0.346667	4133.21	4133.21	0.546667	0	0	1479	0.369526
h1SMcG0001396	0.333333	2749.56	2747.74	0.146667	1.82183	0.4	258	1.82183
h1SMcG0010789	0.32	4108.89	4108.89	0.533333	0	0	2474	0.210371
h1SMcG0012678	0.306667	3761.71	3760.76	0.346667	0.94447	0.181818	744	0.94447
h1SMcG0016730	0.293333	4038.93	4038.93	0.52	0	0	1838	0.616219
h1SMcG0006281	0.28	4021.75	4021.75	0.493333	0	0	1980	0.545806
h1SMcG0008308	0.266667	4017.77	4017.77	0.48	0	0	1555	1.16097
h1SMcG0007864	0.253333	3896.65	3896.03	0.44	0.618234	0.0181818	1434	0.618234
h1SMcG0012446	0.24	3897.63	3897.63	0.453333	0	0	1114	0.481458
h1SMcG0021045	0.226667	3564.57	3563.67	0.28	0.893385	0.145455	660	0.893385
h1SMcG0007474	0.213333	3883.27	3883.27	0.413333	0	0	1034	2.14766
h1SMcG0010603	0.2	3616.01	3615.23	0.293333	0.776986	0.0909091	755	0.776986
h1SMcG0000803	0.186667	3714.73	3714.01	0.32	0.725749	0.0545455	844	0.725749
h1SMcG0007018	0.173333	3837.72	3837.72	0.36	0	0	709	0.118533
h1SMcG0018146	0.16	3541.63	3540.97	0.266667	0.662747	0.0363636	629	0.662747
h1SMcG0010990	0.146667	2894.39	2893.64	0.186667	0.747056	0.0727273	165	0.747056
h1SMcG0015595	0.133333	3320.31	3320.31	0.253333	0	0	380	0.495005
h1SMcG0011844	0.12	20.3505	19.2374	0	1.11304	0.236364	4	1.11304
h1SMcG0021898	0.106667	2947.4	2947.4	0.213333	0	0	567	1.05145
h1SMcG0015572	0.0933333	2814.56	2814.56	0.16	0	0	359	0.799757
h1SMcG0006375	0.08	2710.91	2710.91	0.133333	0	0	166	0.448712
h1SMcG0022832	0.0666667	2652.11	2652.11	0.12	0	0	182	0.0917924
h1SMcG0002143	0.0533333	2631.19	2631.19	0.106667	0	0	215	0.351803
h1SMcG0006347	0.04	2466.91	2466.91	0.08	0	0	128	0.657216
h1SMcG0010860	0.0266667	1863.36	1863.36	0.0533333	0	0	103	0.651034
h1SMcG0000548	0.0133333	44.912	44.912	0.0266667	0	0	16	0.989091
h1SMcG0017675	0	31.6048	31.6048	0.0133333	0	0	11	0.0948015

### Sheet: infl_neuron_neoblast_250k
factor	influence_score	influence_score_raw	target_score	target_score_scaled	G_score	G_score_scaled	direct_targets	factor_fc
h1SMcG0001722	1	5619.04	5615.4	0.945055	3.64168	0.862069	4174	3.64168
h1SMcG0015572	0.989011	5318.43	5314.55	0.89011	3.87498	0.896552	3668	3.87498
h1SMcG0006261	0.978022	7121.77	7119.03	0.989011	2.74409	0.724138	9334	2.74409
h1SMcG0007041	0.967033	6111.14	6108.55	0.978022	2.59342	0.689655	5154	2.59342
h1SMcG0021040	0.956044	5416.5	5413.77	0.923077	2.72954	0.706897	3821	2.72954
h1SMcG0020557	0.945055	5306.96	5304.06	0.879121	2.89883	0.741379	3670	2.89883
h1SMcG0012769	0.934066	5844.51	5842.19	0.956044	2.32394	0.655172	6447	2.32394
h1SMcG0003793	0.923077	4025.09	4020.97	0.67033	4.11507	0.931034	1881	4.11507
h1SMcG0022016	0.912088	4041.65	4038.17	0.692308	3.47994	0.844828	1756	3.47994
h1SMcG0002883	0.901099	3797.2	3793.97	0.615385	3.22928	0.793103	1381	3.22928
h1SMcG0009326	0.89011	2642.57	2637.78	0.395604	4.7883	1	695	4.7883
h1SMcG0001020	0.879121	4756.59	4754.58	0.846154	2.00907	0.517241	2891	2.00907
h1SMcG0015394	0.868132	2590.18	2585.82	0.373626	4.35963	0.982759	632	4.35963
h1SMcG0007474	0.857143	2621.49	2617.18	0.384615	4.30419	0.965517	673	4.30419
h1SMcG0000012	0.846154	4006.93	4004.4	0.659341	2.53094	0.672414	1711	2.53094
h1SMcG0009934	0.835165	7764.85	7763.62	1	1.22686	0.310345	7648	1.22686
h1SMcG0003437	0.824176	4323.16	4321.02	0.758242	2.13991	0.551724	2237	2.13991
h1SMcG0007253	0.813187	5340.89	5339.09	0.901099	1.80416	0.396552	4840	1.80416
h1SMcG0006684	0.802198	2799.37	2795.59	0.417582	3.77614	0.87931	777	3.77614
h1SMcG0011934	0.791209	2875.16	2871.85	0.450549	3.30829	0.827586	886	3.30829
h1SMcG0020810	0.78022	4621.33	4619.49	0.824176	1.84163	0.431034	3158	1.84163
h1SMcG0009963	0.769231	5867.11	5866.16	0.967033	0.944303	0.224138	8997	0.944303
h1SMcG0002500	0.758242	1944.7	1940.76	0.274725	3.93863	0.913793	354	3.93863
h1SMcG0004569	0.747253	4046.17	4044.21	0.703297	1.9587	0.482759	1770	1.9587
h1SMcG0005257	0.736264	3718.18	3715.96	0.593407	2.21718	0.586207	1679	2.21718
h1SMcG0010690	0.725275	1709.41	1705.14	0.21978	4.27144	0.948276	160	4.27144
h1SMcG0006347	0.714286	2998.93	2996.63	0.505495	2.30305	0.637931	1124	2.30305
h1SMcG0021529	0.703297	1945.43	1942.19	0.285714	3.24323	0.810345	363	3.24323
h1SMcG0016956	0.692308	4115.36	4113.99	0.725275	1.36647	0.327586	2105	1.36647
h1SMcG0009304	0.681319	4431.84	4430.92	0.802198	0.92331	0.206897	3581	0.92331
h1SMcG0011744	0.67033	4078.94	4077.73	0.714286	1.21492	0.293103	2207	1.21492
h1SMcG0000524	0.659341	4966.99	4966.15	0.868132	0.836613	0.137931	3133	0.836613
h1SMcG0013730	0.648352	3191.32	3189.47	0.549451	1.85392	0.448276	1254	1.85392
h1SMcG0016003	0.637363	1720.18	1717.09	0.230769	3.08245	0.758621	183	3.08245
h1SMcG0008090	0.626374	2934.01	2932.02	0.483516	1.99236	0.5	976	1.99236
h1SMcG0022892	0.615385	3226.2	3224.39	0.56044	1.81227	0.413793	736	1.81227
h1SMcG0011654	0.604396	2938.37	2936.44	0.494505	1.92514	0.465517	973	1.92514
h1SMcG0021965	0.593407	1667.89	1664.72	0.175824	3.17474	0.775862	121	3.17474
h1SMcG0006679	0.582418	2048.71	2046.43	0.32967	2.28152	0.62069	482	2.28152
h1SMcG0021271	0.571429	3673.07	3671.4	0.582418	1.66886	0.362069	1206	1.66886
h1SMcG0004476	0.56044	5573.21	5573.21	0.934066	0	0	6827	0.111502
h1SMcG0016880	0.549451	4879.46	4878.69	0.857143	0.774013	0.0689655	3750	0.774013
h1SMcG0006281	0.538462	5405.61	5405.61	0.912088	0	0	5958	0.187291
h1SMcG0020492	0.527473	3887.53	3886.53	0.626374	0.997948	0.241379	1598	0.997948
h1SMcG0007933	0.516484	3079.75	3078.29	0.516484	1.46052	0.344828	1298	1.46052
h1SMcG0000282	0.505495	4664.46	4664.46	0.835165	0	0	3245	0.89549
h1SMcG0014159	0.494505	1917.18	1915.04	0.263736	2.14511	0.568966	321	2.14511
h1SMcG0020634	0.483516	2836.02	2834.24	0.43956	1.78016	0.37931	833	1.78016
h1SMcG0010789	0.472527	4552.12	4552.12	0.813187	0	0	4035	0.171379
h1SMcG0010990	0.461538	3733.08	3732.16	0.604396	0.922111	0.189655	1891	0.922111
h1SMcG0016730	0.450549	4382.49	4382.49	0.791209	0	0	3205	0.146547
h1SMcG0008373	0.43956	4370	4370	0.78022	0	0	2462	0.231395
h1SMcG0002143	0.428571	4327.79	4327.79	0.769231	0	0	2478	0.0844701
h1SMcG0004695	0.417582	3973.99	3973.17	0.648352	0.817258	0.103448	2065	0.817258
h1SMcG0017675	0.406593	4300.36	4300.36	0.747253	0	0	2992	0.407129
h1SMcG0001931	0.395604	4225.45	4225.45	0.736264	0	0	2367	0.398956
h1SMcG0015595	0.384615	4031.98	4031.98	0.681319	0	0	1859	0.389796
h1SMcG0023128	0.373626	2670.85	2669.7	0.406593	1.14504	0.258621	449	1.14504
h1SMcG0010860	0.362637	3908.32	3908.32	0.637363	0	0	1819	0.114215
h1SMcG0010220	0.351648	33.62	31.3672	0.021978	2.25283	0.603448	24	2.25283
h1SMcG0000079	0.340659	3480.48	3479.88	0.571429	0.607654	0.0344828	1015	0.607654
h1SMcG0001396	0.32967	3156.13	3155.4	0.527473	0.732783	0.0517241	1389	0.732783
h1SMcG0006462	0.318681	36.6438	34.5129	0.032967	2.13093	0.534483	27	2.13093
h1SMcG0012446	0.307692	3182.8	3182.8	0.538462	0	0	1337	0.345383
h1SMcG0000803	0.296703	2907.74	2907.23	0.461538	0.50919	0.0172414	897	0.50919
h1SMcG0009117	0.285714	2931.03	2931.03	0.472527	0	0	971	0.0568682
h1SMcG0012678	0.274725	2352.27	2351.44	0.351648	0.829959	0.12069	231	0.829959
h1SMcG0021565	0.263736	2815.08	2815.08	0.428571	0	0	920	1.2547
h1SMcG0021045	0.252747	1598.43	1597.28	0.0989011	1.15034	0.275862	25	1.15034
h1SMcG0006700	0.241758	2527.62	2527.62	0.362637	0	0	386	0.298058
h1SMcG0008401	0.230769	2059.86	2059.86	0.340659	0	0	510	1.94654
h1SMcG0009686	0.21978	2045.39	2045.39	0.318681	0	0	505	0.103413
h1SMcG0022072	0.208791	2002.55	2002.55	0.307692	0	0	428	0.368739
h1SMcG0007216	0.197802	1956.95	1956.95	0.296703	0	0	380	0.324322
h1SMcG0018146	0.186813	1579.22	1578.37	0.0879121	0.853416	0.172414	16	0.853416
h1SMcG0000548	0.175824	1867.77	1867.77	0.252747	0	0	255	1.34468
h1SMcG0010959	0.164835	1657.26	1656.48	0.164835	0.782688	0.0862069	113	0.782688
h1SMcG0006886	0.153846	1841.86	1841.86	0.241758	0	0	141	0.141445
h1SMcG0014352	0.142857	1692.46	1692.46	0.208791	0	0	157	2.37071
h1SMcG0021266	0.131868	58.2897	57.4402	0.043956	0.849445	0.155172	38	0.849445
h1SMcG0019580	0.120879	1683.45	1683.45	0.197802	0	0	138	0.764076
h1SMcG0011844	0.10989	1681.56	1681.56	0.186813	0	0	92	0.168609
h1SMcG0008214	0.0989011	1647.7	1647.7	0.153846	0	0	106	1.32387
h1SMcG0003407	0.0879121	1633.64	1633.64	0.142857	0	0	89	0.662385
h1SMcG0011765	0.0769231	1625.5	1625.5	0.131868	0	0	82	1.46446
h1SMcG0002721	0.0659341	1624.76	1624.76	0.120879	0	0	82	0.114871
h1SMcG0015294	0.0549451	1618.97	1618.97	0.10989	0	0	47	0.331917
h1SMcG0020191	0.043956	1563.66	1563.66	0.0769231	0	0	4	0.387096
h1SMcG0007864	0.032967	94.0042	94.0042	0.0659341	0	0	25	0.388697
h1SMcG0003736	0.021978	60.2875	60.2875	0.0549451	0	0	45	0.560575
h1SMcG0020428	0.010989	6.94701	6.94701	0.010989	0	0	7	0.833244
h1SMcG0020740	0	4.88399	4.88399	0	0	0	4	2.31844

### Sheet: infl_parenchyma_neoblast_250k
factor	influence_score	influence_score_raw	target_score	target_score_scaled	G_score	G_score_scaled	direct_targets	factor_fc
h1SMcG0000267	1	7785.44	7781.62	0.93617	3.81993	0.967742	6621	3.81993
h1SMcG0004352	0.978723	8139.46	8136.84	0.957447	2.62299	0.806452	8113	2.62299
h1SMcG0011654	0.957447	7548.35	7545.37	0.893617	2.9744	0.83871	6038	2.9744
h1SMcG0006679	0.93617	6979.3	6975.84	0.808511	3.46054	0.903226	4800	3.46054
h1SMcG0016896	0.914894	6950.73	6947.03	0.765957	3.70507	0.935484	7712	3.70507
h1SMcG0003882	0.893617	5932.85	5928.71	0.617021	4.13422	1	3307	4.13422
h1SMcG0009686	0.87234	6437.97	6434.56	0.638298	3.41721	0.870968	3771	3.41721
h1SMcG0019688	0.851064	7105.63	7103.24	0.829787	2.39159	0.677419	10734	2.39159
h1SMcG0003759	0.829787	8153.69	8152.19	0.978723	1.49912	0.483871	8768	1.49912
h1SMcG0018872	0.808511	6600.86	6598.34	0.659574	2.5184	0.741935	9805	2.5184
h1SMcG0012612	0.787234	7665.39	7663.98	0.914894	1.4131	0.387097	7305	1.4131
h1SMcG0012446	0.765957	8893.48	8892.5	1	0.981938	0.225806	9414	0.981938
h1SMcG0020709	0.744681	5905.62	5903.33	0.574468	2.2919	0.645161	6179	2.2919
h1SMcG0007933	0.723404	5807.79	5805.89	0.553191	1.89376	0.612903	3118	1.89376
h1SMcG0004695	0.702128	4832.05	4829.52	0.382979	2.53391	0.774194	1659	2.53391
h1SMcG0011943	0.680851	4898.85	4896.41	0.404255	2.43884	0.709677	1425	2.43884
h1SMcG0006347	0.659574	5788.21	5786.66	0.531915	1.55411	0.516129	2989	1.55411
h1SMcG0016703	0.638298	7241.58	7240.64	0.851064	0.941781	0.193548	5800	0.941781
h1SMcG0023128	0.617021	5565.51	5564.08	0.468085	1.42703	0.419355	4407	1.42703
h1SMcG0020557	0.595745	4501	4499.15	0.297872	1.84866	0.580645	802	1.84866
h1SMcG0010603	0.574468	7380.26	7380.26	0.87234	0	0	6116	0.482025
h1SMcG0021045	0.553191	6966.84	6966.39	0.787234	0.45572	0.0322581	5179	0.45572
h1SMcG0015294	0.531915	6766.97	6766.13	0.702128	0.838891	0.0967742	4565	0.838891
h1SMcG0012678	0.510638	5563.19	5562.08	0.425532	1.11372	0.354839	3673	1.11372
h1SMcG0000803	0.489362	5564.17	5563.08	0.446809	1.09098	0.322581	3233	1.09098
h1SMcG0018146	0.468085	6894.45	6894.45	0.744681	0	0	5003	0.146303
h1SMcG0020721	0.446809	6787.88	6787.88	0.723404	0	0	4375	0.339472
h1SMcG0020428	0.425532	6727.14	6727.14	0.680851	0	0	4253	0.499236
h1SMcG0016472	0.404255	3209.62	3208.03	0.12766	1.5899	0.548387	76	1.5899
h1SMcG0009963	0.382979	3700.67	3699.23	0.212766	1.44055	0.451613	7059	1.44055
h1SMcG0015595	0.361702	5908.31	5908.31	0.595745	0	0	6904	0.469196
h1SMcG0003407	0.340426	5701.4	5701.4	0.510638	0	0	2475	0.769592
h1SMcG0000524	0.319149	5580.9	5580.9	0.489362	0	0	2427	0.515583
h1SMcG0000079	0.297872	3497.83	3496.77	0.191489	1.05538	0.290323	200	1.05538
h1SMcG0010990	0.276596	4587.48	4586.63	0.340426	0.849986	0.129032	1905	0.849986
h1SMcG0006375	0.255319	4769.55	4769.03	0.361702	0.521778	0.0645161	1975	0.521778
h1SMcG0002380	0.234043	129.979	128.941	0.0851064	1.03809	0.258065	39	1.03809
h1SMcG0006281	0.212766	4541.85	4541.85	0.319149	0	0	1869	0.0843566
h1SMcG0000285	0.191489	3466	3465.09	0.148936	0.910572	0.16129	148	0.910572
h1SMcG0011744	0.170213	3832.53	3832.53	0.276596	0	0	195	0.0699408
h1SMcG0018265	0.148936	3826.53	3826.53	0.255319	0	0	180	0.44184
h1SMcG0012543	0.12766	3768.12	3768.12	0.234043	0	0	182	0.277339
h1SMcG0019258	0.106383	3475.23	3475.23	0.170213	0	0	155	0.905683
h1SMcG0004476	0.0851064	3202.63	3202.63	0.106383	0	0	976	0.140201
h1SMcG0021266	0.0638298	83.0054	83.0054	0.0638298	0	0	52	0.451766
h1SMcG0014633	0.0425532	57.4658	57.4658	0.0425532	0	0	39	0.237508
h1SMcG0006886	0.0212766	28.1868	28.1868	0.0212766	0	0	11	0.3862
h1SMcG0022358	0	4.2585	4.2585	0	0	0	6	0.120616

### Sheet: infl_protonephridia_neoblast_25
factor	influence_score	influence_score_raw	target_score	target_score_scaled	G_score	G_score_scaled	direct_targets	factor_fc
h1SMcG0008833	1	5724.57	5720.62	0.891304	3.94053	0.791667	6222	3.94053
h1SMcG0003793	0.978261	5071.23	5067.2	0.826087	4.03524	0.833333	3997	4.03524
h1SMcG0006261	0.956522	6162.63	6159.32	0.956522	3.31819	0.666667	10403	3.31819
h1SMcG0000282	0.934783	5960.58	5957.12	0.913043	3.45209	0.708333	8331	3.45209
h1SMcG0020810	0.913043	4931.38	4927.69	0.804348	3.69097	0.75	5050	3.69097
h1SMcG0005728	0.891304	3809.4	3803.01	0.478261	6.39375	1	1832	6.39375
h1SMcG0020709	0.869565	4833.09	4830.69	0.782609	2.39965	0.625	5766	2.39965
h1SMcG0000524	0.847826	6049.06	6047.7	0.934783	1.36114	0.458333	6364	1.36114
h1SMcG0021263	0.826087	2978.55	2974.44	0.326087	4.10847	0.916667	745	4.10847
h1SMcG0006679	0.804348	1940.25	1935.91	0.217391	4.3394	0.958333	336	4.3394
h1SMcG0009963	0.782609	4640.05	4638.68	0.673913	1.37752	0.5	9419	1.37752
h1SMcG0021045	0.76087	5557.87	5557.1	0.869565	0.768197	0.208333	5359	0.768197
h1SMcG0018872	0.73913	4555.49	4554.16	0.630435	1.32691	0.416667	6617	1.32691
h1SMcG0004695	0.717391	3427.56	3425.51	0.434783	2.04898	0.583333	1416	2.04898
h1SMcG0020741	0.695652	4825.59	4824.71	0.76087	0.884241	0.25	3365	0.884241
h1SMcG0011844	0.673913	6571.41	6571.41	1	0	0	8196	0.224332
h1SMcG0006886	0.652174	6471.44	6471.44	0.978261	0	0	8075	0.0104027
h1SMcG0006347	0.630435	4197.29	4196.08	0.565217	1.21095	0.375	2854	1.21095
h1SMcG0011606	0.608696	3341.06	3339.13	0.391304	1.92843	0.541667	1110	1.92843
h1SMcG0007933	0.586957	4782.49	4781.76	0.73913	0.729329	0.166667	3603	0.729329
h1SMcG0002561	0.565217	6.08058	2.01221	0	4.06836	0.875	2	4.06836
h1SMcG0018146	0.543478	5423.11	5423.11	0.847826	0	0	4946	0.223142
h1SMcG0023128	0.521739	4593.13	4592.54	0.652174	0.584752	0.0833333	4343	0.584752
h1SMcG0000803	0.5	4722.84	4722.84	0.717391	0	0	3883	0.372016
h1SMcG0000761	0.478261	4693.21	4693.21	0.695652	0	0	3007	0.516625
h1SMcG0004352	0.456522	2997.74	2996.6	0.347826	1.13487	0.333333	837	1.13487
h1SMcG0012678	0.434783	4523.89	4523.89	0.608696	0	0	3595	0.563019
h1SMcG0016896	0.413043	4317.95	4317.95	0.586957	0	0	3181	0.453455
h1SMcG0010990	0.391304	4000.16	4000.16	0.543478	0	0	4912	0.653782
h1SMcG0015294	0.369565	3804.55	3803.98	0.5	0.573337	0.0416667	1968	0.573337
h1SMcG0016956	0.347826	1976.29	1975.2	0.23913	1.09378	0.291667	389	1.09378
h1SMcG0006281	0.326087	3988.36	3988.36	0.521739	0	0	3495	0.145363
h1SMcG0012446	0.304348	3703.13	3703.13	0.456522	0	0	1756	0.357547
h1SMcG0001931	0.282609	3345.53	3345.53	0.413043	0	0	780	0.171428
h1SMcG0003759	0.26087	2721.31	2720.59	0.282609	0.726664	0.125	313	0.726664
h1SMcG0017675	0.23913	3032.8	3032.8	0.369565	0	0	928	0.084831
h1SMcG0006375	0.217391	2827.92	2827.92	0.304348	0	0	268	0.223345
h1SMcG0009686	0.195652	2019.52	2019.52	0.26087	0	0	442	0.538016
h1SMcG0014910	0.173913	1868.84	1868.84	0.195652	0	0	240	0.406345
h1SMcG0006700	0.152174	1675.39	1675.39	0.173913	0	0	82	0.0253921
h1SMcG0016703	0.130435	1668.08	1668.08	0.152174	0	0	117	0.562207
h1SMcG0000079	0.108696	1409.15	1409.15	0.130435	0	0	231	0.54244
h1SMcG0000285	0.0869565	381.161	381.161	0.108696	0	0	174	0.408787
h1SMcG0003882	0.0652174	293.179	293.179	0.0869565	0	0	51	0.0777876
h1SMcG0020721	0.0434783	171.303	171.303	0.0652174	0	0	146	0.448171
h1SMcG0021266	0.0217391	113.799	113.799	0.0434783	0	0	98	0.149292
h1SMcG0016880	0	32.6331	32.6331	0.0217391	0	0	8	0.356139

### Sheet: infl_secretory_neoblast_250k
factor	influence_score	influence_score_raw	target_score	target_score_scaled	G_score	G_score_scaled	direct_targets	factor_fc
h1SMcG0003132	1	7582.39	7577.02	0.967742	5.37043	0.926829	11152	5.37043
h1SMcG0021180	0.983871	5278.77	5273.39	0.887097	5.38025	0.95122	4059	5.38025
h1SMcG0006426	0.967742	6645.75	6640.47	0.935484	5.28193	0.902439	9833	5.28193
h1SMcG0019258	0.951613	4695.99	4690.48	0.774194	5.50924	0.97561	2705	5.50924
h1SMcG0010690	0.935484	5056.85	5052.05	0.83871	4.79493	0.829268	3489	4.79493
h1SMcG0020557	0.919355	5233.34	5230.16	0.870968	3.18251	0.731707	3907	3.18251
h1SMcG0018836	0.903226	4627.05	4622.97	0.709677	4.08281	0.804878	2559	4.08281
h1SMcG0003793	0.887097	4831.66	4829.41	0.822581	2.24837	0.682927	3218	2.24837
h1SMcG0021040	0.870968	6557.18	6555.44	0.919355	1.7412	0.536585	7774	1.7412
h1SMcG0000285	0.854839	4808.84	4806.91	0.806452	1.93148	0.585366	2945	1.93148
h1SMcG0001531	0.83871	7284.03	7282.54	0.951613	1.49293	0.414634	10957	1.49293
h1SMcG0012645	0.822581	3970.75	3965.49	0.483871	5.25625	0.878049	1319	5.25625
h1SMcG0001334	0.806452	3354.83	3349.22	0.322581	5.61655	1	817	5.61655
h1SMcG0011654	0.790323	4010.66	4008.06	0.564516	2.59408	0.707317	1381	2.59408
h1SMcG0006679	0.774194	3825.42	3821.85	0.419355	3.56218	0.780488	1098	3.56218
h1SMcG0006886	0.758065	7750.36	7749.56	1	0.800717	0.170732	12562	0.800717
h1SMcG0016956	0.741935	5475.99	5475.1	0.903226	0.890269	0.219512	4877	0.890269
h1SMcG0011844	0.725806	7589.07	7588.49	0.983871	0.571609	0.097561	11798	0.571609
h1SMcG0001554	0.709677	1702.38	1697.52	0.225806	4.85661	0.853659	387	4.85661
h1SMcG0001060	0.693548	3991.63	3989.79	0.516129	1.83889	0.560976	1572	1.83889
h1SMcG0003298	0.677419	3890.42	3888.28	0.435484	2.13443	0.634146	1149	2.13443
h1SMcG0003759	0.66129	4683.63	4682.38	0.758065	1.25184	0.292683	3412	1.25184
h1SMcG0007933	0.645161	4642.33	4640.96	0.725806	1.36838	0.317073	2942	1.36838
h1SMcG0006347	0.629032	4165.9	4164.41	0.645161	1.48826	0.390244	1864	1.48826
h1SMcG0009963	0.612903	4683.22	4682.15	0.741935	1.07275	0.268293	7007	1.07275
h1SMcG0021724	0.596774	1750.47	1747.07	0.241935	3.39436	0.756098	448	3.39436
h1SMcG0004695	0.580645	3998.58	3997.06	0.532258	1.51458	0.439024	1535	1.51458
h1SMcG0009304	0.564516	3654.78	3653.09	0.387097	1.69228	0.512195	623	1.69228
h1SMcG0008373	0.548387	5133.92	5133.92	0.854839	0	0	3846	0.238096
h1SMcG0013730	0.532258	3610.97	3609.28	0.354839	1.6904	0.487805	770	1.6904
h1SMcG0021266	0.516129	4159.47	4158.62	0.612903	0.84136	0.195122	1668	0.84136
h1SMcG0016534	0.5	1208.06	1205.86	0.145161	2.19929	0.658537	117	2.19929
h1SMcG0008886	0.483871	3592.77	3591.24	0.33871	1.52847	0.463415	738	1.52847
h1SMcG0011535	0.467742	4774.59	4774.59	0.790323	0	0	5329	0.384034
h1SMcG0000803	0.451613	4484.06	4483.51	0.693548	0.550269	0.0731707	2940	0.550269
h1SMcG0012678	0.435484	4106.35	4105.61	0.596774	0.732763	0.146341	1676	0.732763
h1SMcG0009934	0.419355	3905.81	3904.92	0.467742	0.89496	0.243902	1368	0.89496
h1SMcG0018400	0.403226	4010.57	4009.92	0.580645	0.645444	0.121951	1549	0.645444
h1SMcG0011016	0.387097	4438.96	4438.96	0.677419	0	0	2453	1.38647
h1SMcG0012902	0.370968	26.8746	24.847	0.0645161	2.0276	0.609756	18	2.0276
h1SMcG0004476	0.354839	4434.39	4434.39	0.66129	0	0	4931	0.157181
h1SMcG0000282	0.33871	4163.8	4163.8	0.629032	0	0	1837	0.403527
h1SMcG0023128	0.322581	4001.6	4001.05	0.548387	0.549698	0.0487805	1686	0.549698
h1SMcG0000079	0.306452	1578	1576.59	0.177419	1.40691	0.365854	231	1.40691
h1SMcG0010603	0.290323	3979.2	3979.2	0.5	0	0	1495	0.13965
h1SMcG0002380	0.274194	250.126	248.757	0.129032	1.36883	0.341463	78	1.36883
h1SMcG0006375	0.258065	3890.39	3890.39	0.451613	0	0	1312	0.345747
h1SMcG0000548	0.241935	3782.84	3782.84	0.403226	0	0	1004	2.16026
h1SMcG0007325	0.225806	3648.75	3648.75	0.370968	0	0	838	0.28618
h1SMcG0010990	0.209677	3253.36	3253.36	0.306452	0	0	282	0.588095
h1SMcG0007041	0.193548	2648.82	2648.82	0.290323	0	0	646	0.0684874
h1SMcG0021271	0.177419	2584.77	2584.77	0.274194	0	0	556	1.38913
h1SMcG0011744	0.16129	2480.55	2480.55	0.258065	0	0	288	0.285161
h1SMcG0009686	0.145161	1652.32	1652.32	0.209677	0	0	316	0.0819048
h1SMcG0001162	0.129032	1591.93	1591.93	0.193548	0	0	143	0.77354
h1SMcG0005177	0.112903	1513.35	1513.35	0.16129	0	0	87	1.05023
h1SMcG0001722	0.0967742	144.393	144.393	0.112903	0	0	116	0.11278
h1SMcG0008401	0.0806452	98.468	98.468	0.0967742	0	0	79	1.31181
h1SMcG0004687	0.0645161	92.7543	92.7543	0.0806452	0	0	75	0.248416
h1SMcG0021045	0.0483871	8.59877	8.06957	0.0483871	0.529199	0.0243902	2	0.529199
h1SMcG0001975	0.0322581	4.66673	4.66673	0.0322581	0	0	1	0.0530301
h1SMcG0016880	0.016129	4.6661	4.6661	0.016129	0	0	1	0.412741
h1SMcG0000783	0	3.79195	3.79195	0	0	0	3	0.265944
