## Supplementary material for "The Regulatory Logic of Planarian Stem Cell Differentiation": supp_file_19.xlsx

### Sheet: smed hnf scrna cluster identity
seurat_cluster	ctype	broadtype	control_B1	HNF4i_B1	control_B2	HNF4i_B2
0	ChAT+ neurons	neurons	578	683	325	377
1	pgrn+ parenchymal cells 2	parenchyma	668	456	354	272
2	neoblasts	neoblasts	507	566	187	198
3	muscle pharynx	muscle	449	498	165	246
4	epidermis	epidermis	316	714	98	152
5	ChAT+ neurons	neurons	424	377	224	220
6	neoblasts	neoblasts	369	525	159	184
7	body wall muscle	muscle	301	341	263	257
8	early epidermal progenitors	epidermis	343	466	134	174
9	intestinal and DV muscle	muscle	328	353	145	205
10	neoblasts	neoblasts	346	386	105	143
11	phagocytes	phagocytes	484	180	195	105
12	late epidermal progenitors	epidermis	256	373	160	166
13	celsr-1+ neurons	neurons	288	280	139	156
14	aberrant phagocyte progenitors	phagocytes	72	492	33	228
15	neoblasts	neoblasts	271	266	89	86
16	psap+ parenchymal cells	parenchyma	161	196	80	125
17	phagocyte progenitors 1	phagocytes	356	9	150	16
18	secretory 1	secretory	150	172	58	81
19	otf+ neurons 1	neurons	134	135	89	100
20	protonephridia proximal tubule cells	protonephridia	145	156	72	76
21	pharynx cell type	protonephridia	119	148	78	71
22	aqp+ parenchymal cells	parenchyma	142	137	45	65
23	basal cells	basal/goblet	114	126	78	65
24	pigment cells	parenchyma	103	104	84	82
25	secretory 1	secretory	128	123	48	54
26	th+ neurons	neurons	88	96	70	67
27	protonephridia flame cells	protonephridia	94	108	45	65
28	para+ neurons	neurons	100	100	46	61
29	otf+ neurons 2	neurons	80	104	49	68
30	pgrn+ parenchymal cells 2	parenchyma	67	92	31	49
31	secretory 2	secretory	72	101	19	27
32	protonephridia distal tubule cells	protonephridia	60	69	47	41
33	neoblasts	neoblasts	72	99	1	39
34	secretory 6	secretory	59	87	33	22
35	secretory 5	secretory	56	59	20	29
36	tph+ neurons	neurons	47	49	25	32
37	germ cell progenitors	neoblasts	47	66	15	21
38	tinc+ neurons	neurons	44	48	27	26
39	psd+ cells	phagocytes	27	61	15	14
40	secretory 7	secretory	24	40	13	21
41	goblet cells	basal/goblet	23	26	27	15
42	pkd-1+ neurons	neurons	16	26	18	16
