## Supplementary material for "The Regulatory Logic of Planarian Stem Cell Differentiation": supp_file_21.xlsx

### Sheet: neoblasts
	baseMean	log2FoldChange	lfcSE	stat	pvalue	padj
h1SMcG0002269	62.2779	-1.39986	0.474843	-2.94804	0.00319792	0.999863
h1SMcG0005679	74.0066	-1.08536	0.469069	-2.31385	0.0206758	0.999863
h1SMcG0007303	3.84076	-5.5513	2.18768	-2.53753	0.0111638	0.999863
h1SMcG0008629	42.6248	1.86899	0.571066	3.27281	0.00106482	0.999863
h1SMcG0008630	47.4641	1.63854	0.556726	2.94317	0.00324867	0.999863
h1SMcG0008987	4.56395	-4.32756	1.9764	-2.18961	0.0285523	0.999863
h1SMcG0009025	5.14105	-6.03172	2.02853	-2.97345	0.00294474	0.999863
h1SMcG0009027	6.42932	-6.34776	1.92775	-3.29283	0.000991839	0.999863
h1SMcG0009028	10.475	-4.39371	1.38202	-3.17918	0.00147691	0.999863
h1SMcG0009632	225.226	-1.55555	0.319483	-4.86896	1.12187e-06	0.0178257
h1SMcG0009633	158.737	-1.60834	0.348041	-4.62112	3.81665e-06	0.0286389
h1SMcG0010420	71.781	0.94284	0.452586	2.08323	0.0372305	0.999863
h1SMcG0010441	18.8059	-2.43949	0.842658	-2.89499	0.00379172	0.999863
h1SMcG0012065	1368.67	0.508247	0.233184	2.1796	0.0292872	0.999863
h1SMcG0012137	7.12684	3.34425	1.53231	2.18249	0.0290733	0.999863
h1SMcG0012529	24.4542	-2.88549	0.792737	-3.63991	0.000272738	0.999863
h1SMcG0016295	69.5683	1.19989	0.468904	2.55893	0.0104994	0.999863
h1SMcG0017129	16.3741	3.24972	1.08904	2.98404	0.00284472	0.999863
h1SMcG0018135	3.69025	-5.55238	2.21289	-2.5091	0.0121039	0.999863
h1SMcG0020117	25.9678	2.38483	0.739841	3.22344	0.0012666	0.999863
h1SMcG0020129	31.2662	1.99585	0.667943	2.98805	0.00280767	0.999863
h1SMcG0020131	22.465	2.10111	0.79071	2.65724	0.00787829	0.999863
h1SMcG0020157	19.5707	2.1243	0.855614	2.48278	0.0130362	0.999863
h1SMcG0021942	17.6186	1.79504	0.863628	2.07848	0.037665	0.999863
h1SMcG0022252	30.6627	1.2681	0.645702	1.96391	0.0495405	0.999863
h1SMnG0007654	144.138	1.8628	0.388054	4.80037	1.58374e-06	0.0178257
h1SMnG0031698	2.76122	4.772	2.40445	1.98465	0.0471834	0.999863
h1SMnG0031816	3.63585	5.11903	2.21329	2.31286	0.0207302	0.999863

### Sheet: epidermis
	baseMean	log2FoldChange	lfcSE	stat	pvalue	padj
h1SMcG0001994	50.1044	1.08085	0.542619	1.99191	0.0463807	0.999634
h1SMcG0002269	74.372	-1.75562	0.474887	-3.69692	0.000218227	0.999634
h1SMcG0002487	4.14106	-4.09771	2.08356	-1.96669	0.0492187	0.999634
h1SMcG0002552	49.2613	-1.1919	0.543145	-2.19445	0.0282033	0.999634
h1SMcG0004707	3.44304	4.89214	2.26976	2.15536	0.0311337	0.999634
h1SMcG0005325	7.38197	-3.44952	1.47587	-2.33729	0.0194244	0.999634
h1SMcG0005326	14.9062	-1.96962	0.918208	-2.14507	0.0319473	0.999634
h1SMcG0006360	143.552	-0.774885	0.37461	-2.06851	0.038592	0.999634
h1SMcG0009632	151.78	-1.11403	0.362951	-3.06937	0.0021451	0.999634
h1SMcG0009633	103.576	-0.804847	0.404769	-1.98841	0.046766	0.999634
h1SMcG0010441	27.2552	-3.36076	0.803656	-4.18184	2.89157e-05	0.283663
h1SMcG0012128	258.007	-0.789062	0.347958	-2.2677	0.0233478	0.999634
h1SMcG0012529	31.3796	-3.7162	0.791674	-4.69411	2.67771e-06	0.0525367
h1SMcG0013808	5.30475	4.09909	1.92051	2.13437	0.0328123	0.999634
h1SMcG0014521	30.5122	3.63214	1.57094	2.31208	0.0207732	0.999634
h1SMcG0014523	48.2192	3.12722	1.29852	2.40829	0.0160272	0.999634
h1SMcG0018758	2.56258	-5.13257	2.50337	-2.05026	0.0403389	0.999634
h1SMcG0018987	12.8515	-2.43684	1.03461	-2.35533	0.0185065	0.999634
h1SMcG0023069	4.72819	-4.02269	1.80845	-2.22439	0.0261225	0.999634
h1SMnG0006853	4.48917	-3.90915	1.85784	-2.10413	0.0353669	0.999634
h1SMnG0007654	79.9969	1.79608	0.494077	3.63522	0.000277738	0.999634
h1SMnG0026261	326.431	-0.666303	0.331241	-2.01154	0.0442689	0.999634

### Sheet: phagocytes
	baseMean	log2FoldChange	lfcSE	stat	pvalue	padj
h1SMcG0000188	28.9462	2.91349	0.77736	3.74793	0.000178303	0.01257
h1SMcG0000404	13.249	-5.72433	1.67538	-3.41673	0.000633783	0.0342608
h1SMcG0000430	38.0332	1.72647	0.635034	2.71871	0.00655368	0.194946
h1SMcG0000479	1573.1	1.09657	0.251108	4.36694	1.25998e-05	0.00147169
h1SMcG0000553	10.8442	-3.77918	1.32749	-2.84686	0.00441532	0.141039
h1SMcG0000571	38.1727	-5.94898	1.07397	-5.53926	3.03747e-08	7.42463e-06
h1SMcG0000699	50.505	1.09923	0.554496	1.98239	0.0474356	0.810587
h1SMcG0000747	39.8401	-3.85044	0.727486	-5.2928	1.2046e-07	2.82178e-05
h1SMcG0000773	28.6911	2.36449	0.742987	3.18242	0.00146051	0.0590718
h1SMcG0000813	15.4473	-2.30846	0.970834	-2.37781	0.0174157	0.413127
h1SMcG0000815	34.9195	3.44406	0.747608	4.60676	4.08982e-06	0.000574825
h1SMcG0000904	17.2646	-2.57136	0.952577	-2.69937	0.00694717	0.201325
h1SMcG0000906	68.6698	-2.01352	0.517536	-3.89058	0.000100005	0.00803186
h1SMcG0000989	77.5949	2.10371	0.482167	4.36304	1.28269e-05	0.00147169
h1SMcG0001019	7.97825	2.9538	1.40223	2.10651	0.0351603	0.663327
h1SMcG0001022	41.7097	-1.47577	0.60264	-2.44884	0.0143318	0.345808
h1SMcG0001043	16.4246	-4.00041	1.12817	-3.54594	0.000391217	0.0226744
h1SMcG0001204	48.4081	-2.34408	0.585956	-4.00043	6.32269e-05	0.00573325
h1SMcG0001228	38.9727	2.11057	0.637511	3.31063	0.000930847	0.0443493
h1SMcG0001230	20.3479	-3.79127	0.983217	-3.85599	0.000115264	0.00904173
h1SMcG0001332	11.9697	2.77125	1.17085	2.36687	0.0179394	0.423761
h1SMcG0001339	17.3612	-2.99411	1.00185	-2.98858	0.00280278	0.0984826
h1SMcG0001430	22.1861	-2.3612	0.824681	-2.86317	0.00419423	0.134743
h1SMcG0001512	56.9396	-2.22538	0.552131	-4.03053	5.56508e-05	0.00521448
h1SMcG0001553	93.0287	-1.56835	0.440349	-3.5616	0.0003686	0.022171
h1SMcG0001811	29.4799	-1.53241	0.706439	-2.1692	0.0300676	0.596418
h1SMcG0001948	14.1457	-2.89303	1.05808	-2.73423	0.00625264	0.188991
h1SMcG0002027	9.82198	2.47498	1.24477	1.98831	0.0467775	0.801778
h1SMcG0002055	12.8017	2.66773	1.09476	2.43681	0.0148174	0.355997
h1SMcG0002112	83.1028	1.27857	0.481051	2.65786	0.00786374	0.21995
h1SMcG0002113	83.9546	1.10291	0.486097	2.26891	0.0232738	0.505194
h1SMcG0002259	91.1121	1.0983	0.443326	2.4774	0.0132342	0.332155
h1SMcG0002267	11.4168	2.30809	1.1288	2.04473	0.0408812	0.736649
h1SMcG0002269	3169.5	-2.33586	0.289076	-8.08044	6.45352e-16	1.50287e-12
h1SMcG0002362	10.3832	2.49471	1.19249	2.09201	0.0364374	0.679606
h1SMcG0002449	65.9587	1.24174	0.50283	2.46951	0.0135298	0.335909
h1SMcG0002455	56.9542	-1.63858	0.535008	-3.06271	0.00219339	0.0805964
h1SMcG0002506	23.9944	-2.68343	0.831714	-3.22638	0.00125365	0.0546359
h1SMcG0002859	40.4315	-2.04424	0.636808	-3.21013	0.00132673	0.0555782
h1SMcG0003027	15.2354	2.1766	1.0434	2.08607	0.0369722	0.685998
h1SMcG0003178	15.0217	-2.64091	1.02005	-2.58901	0.00962519	0.25768
h1SMcG0003188	23.7389	-2.46631	0.807174	-3.05549	0.00224693	0.0814984
h1SMcG0003247	13.1562	-2.18653	1.08656	-2.01233	0.044185	0.778173
h1SMcG0003392	15.3237	1.90303	0.970739	1.96039	0.0499502	0.830041
h1SMcG0003553	58.6667	-1.07134	0.517503	-2.0702	0.0384332	0.703329
h1SMcG0003696	32.5906	-6.03118	1.21293	-4.9724	6.61308e-07	0.000137699
h1SMcG0003721	153.906	-1.12819	0.372015	-3.03265	0.0024242	0.0873644
h1SMcG0003758	45.1156	-2.18245	0.617973	-3.53163	0.000413012	0.0236934
h1SMcG0003852	30.4488	2.71397	0.745828	3.63887	0.000273842	0.0172982
h1SMcG0003947	23.0686	-1.83179	0.804282	-2.27755	0.0227535	0.497743
h1SMcG0004260	12.311	2.44987	1.1034	2.22028	0.0263994	0.549695
h1SMcG0004262	10.3971	-3.46008	1.3009	-2.65975	0.0078199	0.219818
h1SMcG0004264	37.943	-5.34968	0.952144	-5.61857	1.92549e-08	4.9205e-06
h1SMcG0004408	15.8979	2.04104	0.958564	2.12927	0.0332323	0.637651
h1SMcG0004813	17.3589	3.25316	1.0012	3.24927	0.00115701	0.0513206
h1SMcG0004916	132.874	-1.08841	0.416873	-2.6109	0.00903035	0.244678
h1SMcG0004952	25.4181	-3.60177	0.9134	-3.94325	8.03833e-05	0.00695254
h1SMcG0004962	25.8609	-2.70942	0.805312	-3.36444	0.000766986	0.0392
h1SMcG0005059	14.2173	-2.10091	0.998347	-2.10439	0.0353443	0.664568
h1SMcG0005079	22.3678	-3.90017	0.953107	-4.09206	4.27562e-05	0.0044514
h1SMcG0005168	22.1788	3.69021	0.935061	3.94649	7.9305e-05	0.00695254
h1SMcG0005193	36.606	-3.20541	0.711668	-4.50409	6.66595e-06	0.000871534
h1SMcG0005311	20.3719	2.1774	0.855584	2.54493	0.01093	0.283174
h1SMcG0005491	40.3649	-2.99622	0.664399	-4.50966	6.49312e-06	0.000869151
h1SMcG0005503	80.5266	1.44395	0.470929	3.06618	0.00216815	0.0805964
h1SMcG0005602	8.1027	-3.9805	1.56645	-2.5411	0.0110504	0.284978
h1SMcG0005618	50.3298	-1.81667	0.57123	-3.18028	0.00147131	0.0590835
h1SMcG0005846	61.8732	-2.61792	0.539638	-4.85125	1.22689e-06	0.000222502
h1SMcG0005881	11.798	-3.80165	1.31511	-2.89074	0.00384336	0.124898
h1SMcG0005891	36.6262	-1.37034	0.636887	-2.15163	0.0314267	0.617765
h1SMcG0005912	22.9811	-3.22836	0.879718	-3.66977	0.000242769	0.0158703
h1SMcG0005916	36.8126	-2.65664	0.735721	-3.61093	0.000305102	0.0188492
h1SMcG0005917	86.7625	-1.6008	0.4887	-3.27562	0.00105429	0.0485839
h1SMcG0005918	56.303	-3.61082	0.61577	-5.86392	4.52077e-09	1.41199e-06
h1SMcG0005967	10.3322	-5.32195	1.59526	-3.3361	0.000849628	0.0419001
h1SMcG0006048	20.9073	2.58147	0.874996	2.95027	0.00317495	0.108179
h1SMcG0006132	99.773	0.9478	0.424453	2.23299	0.0255495	0.537975
h1SMcG0006315	26.9876	-2.76048	0.777016	-3.55267	0.000381343	0.0224179
h1SMcG0006344	107.347	-4.26586	0.508007	-8.39724	4.57086e-17	2.56974e-13
h1SMcG0006346	67.5832	-2.4723	0.537897	-4.59624	4.30179e-06	0.000589869
h1SMcG0006374	155.302	-2.24143	0.384899	-5.82343	5.76506e-09	1.70585e-06
h1SMcG0006386	13.4409	-2.80871	1.07611	-2.61007	0.00905247	0.244678
h1SMcG0006393	106.267	-2.93574	0.454354	-6.46135	1.0377e-10	3.88928e-08
h1SMcG0006438	51.1272	1.50417	0.553901	2.71559	0.00661581	0.195046
h1SMcG0006447	34.7421	3.08399	0.750267	4.11053	3.94749e-05	0.00418732
h1SMcG0006452	37.2895	2.00931	0.650477	3.08898	0.00200845	0.0752768
h1SMcG0006455	79.8404	2.21946	0.495456	4.47964	7.47698e-06	0.000955354
h1SMcG0006495	20.0095	3.59373	0.984133	3.65168	0.000260534	0.0168359
h1SMcG0006653	45.9135	1.34983	0.581972	2.3194	0.0203733	0.463377
h1SMcG0006739	19.3235	-2.31791	0.903171	-2.56641	0.0102757	0.272792
h1SMcG0006805	17.7217	-1.92396	0.933213	-2.06165	0.0392407	0.71165
h1SMcG0006885	48.0719	1.15497	0.566498	2.03879	0.0414713	0.742522
h1SMcG0007060	20.199	-2.02706	0.871506	-2.32593	0.0200222	0.461332
h1SMcG0007090	10.2745	-4.35094	1.47304	-2.95372	0.00313968	0.108179
h1SMcG0007115	16.8462	-4.53681	1.19819	-3.7864	0.000152848	0.0111599
h1SMcG0007123	9.85039	-2.50503	1.22769	-2.04045	0.0413058	0.741921
h1SMcG0007170	10.329	-3.18532	1.3735	-2.31912	0.0203886	0.463377
h1SMcG0007247	50.528	-1.11645	0.555873	-2.00846	0.0445946	0.778605
h1SMcG0007332	166.192	-1.51853	0.36902	-4.11503	3.87125e-05	0.00418542
h1SMcG0007378	24.3325	2.70124	0.823268	3.28111	0.00103398	0.0480417
h1SMcG0007585	68.8145	-1.97762	0.505735	-3.91038	9.21508e-05	0.0076187
h1SMcG0007639	33.0468	-3.65295	0.792195	-4.61117	4.00404e-06	0.000574825
h1SMcG0007833	53.6489	-2.76151	0.582942	-4.73719	2.16704e-06	0.000348314
h1SMcG0008011	131.902	-2.69044	0.415667	-6.47258	9.63445e-11	3.86892e-08
h1SMcG0008069	9.84538	-3.59003	1.4047	-2.55573	0.0105964	0.278378
h1SMcG0008070	14.1867	-3.66973	1.16516	-3.14954	0.00163528	0.0647432
h1SMcG0008071	43.9186	-3.19434	0.654286	-4.88219	1.04917e-06	0.000196614
h1SMcG0008073	72.9318	-4.88751	0.666014	-7.33845	2.16075e-13	1.34975e-10
h1SMcG0008074	89.9067	-4.50694	0.561556	-8.02581	1.00858e-15	1.50287e-12
h1SMcG0008123	214.826	-1.20691	0.350851	-3.43994	0.000581842	0.032148
h1SMcG0008229	19.5831	-1.81389	0.858954	-2.11175	0.034708	0.661452
h1SMcG0008241	14.7215	-2.86166	1.10424	-2.59153	0.00955515	0.257029
h1SMcG0008379	57.3723	1.04346	0.530152	1.96822	0.0490423	0.825267
h1SMcG0008428	44.5059	-2.12952	0.611848	-3.48047	0.00050053	0.0281398
h1SMcG0008454	45.5025	-1.78411	0.591171	-3.01793	0.00254505	0.0911354
h1SMcG0008629	28.0844	3.39681	0.836211	4.06215	4.86232e-05	0.00465028
h1SMcG0008630	30.1861	2.6777	0.758969	3.52807	0.000418597	0.0237712
h1SMcG0008636	31.5847	-1.42494	0.686294	-2.07628	0.0378681	0.70031
h1SMcG0008856	70.0019	-2.41973	0.51856	-4.66625	3.06743e-06	0.000466084
h1SMcG0008950	19.8929	1.67293	0.851214	1.96535	0.0493742	0.826136
h1SMcG0008987	60.7896	-5.12423	0.737613	-6.94705	3.73015e-12	1.74757e-09
h1SMcG0009175	445.179	-1.47653	0.289978	-5.09187	3.54551e-07	7.66648e-05
h1SMcG0009368	27.5821	-6.89723	1.45645	-4.73566	2.18343e-06	0.000348314
h1SMcG0009400	12.9077	-3.30391	1.18079	-2.79806	0.00514101	0.161468
h1SMcG0009436	23.544	-2.00458	0.787618	-2.54512	0.010924	0.283174
h1SMcG0009543	57.0311	-1.82671	0.569366	-3.20832	0.00133511	0.0555782
h1SMcG0009596	61.8761	1.82303	0.545757	3.34037	0.000836656	0.0416255
h1SMcG0009632	2130.02	-0.98593	0.247861	-3.97775	6.95694e-05	0.00620824
h1SMcG0009633	1437.92	-0.915253	0.253219	-3.61447	0.000300966	0.0188004
h1SMcG0009813	12.9958	-2.98894	1.11447	-2.68194	0.00731964	0.206789
h1SMcG0009814	123.233	-1.57477	0.409397	-3.84655	0.000119794	0.0091872
h1SMcG0009829	36.3955	1.59216	0.639931	2.48802	0.0128458	0.323853
h1SMcG0009891	98.8442	-3.39954	0.988446	-3.43928	0.000583261	0.032148
h1SMcG0010198	24.2228	-3.53678	0.884056	-4.00063	6.31728e-05	0.00573325
h1SMcG0010270	26.835	-2.5818	0.781331	-3.30436	0.000951919	0.0449722
h1SMcG0010329	50.9439	-2.80769	0.608949	-4.6107	4.01306e-06	0.000574825
h1SMcG0010355	28.2012	1.55753	0.730834	2.13117	0.0330748	0.637425
h1SMcG0010441	435.147	-2.48756	0.321997	-7.72541	1.11496e-14	1.04472e-11
h1SMcG0010654	11.3579	-3.04596	1.18919	-2.56139	0.0104255	0.275175
h1SMcG0010699	7.93919	4.35806	1.64378	2.65125	0.00801949	0.223196
h1SMcG0010721	56.305	-2.05409	0.558321	-3.67904	0.000234113	0.0154845
h1SMcG0010750	39.5508	-2.02664	0.634941	-3.19185	0.00141365	0.0580111
h1SMcG0011068	18.2321	2.05377	0.93804	2.18943	0.0285659	0.577689
h1SMcG0011164	37.8328	1.53639	0.659769	2.32868	0.0198758	0.459842
h1SMcG0011176	14.0376	-2.14109	1.00484	-2.13078	0.0331071	0.637425
h1SMcG0011199	81.336	1.28571	0.473548	2.71506	0.00662642	0.195046
h1SMcG0011207	48.0954	1.23474	0.565569	2.18319	0.029022	0.582721
h1SMcG0011221	23.7357	-3.90938	0.961914	-4.06417	4.82043e-05	0.00465028
h1SMcG0011357	8.02866	-5.12008	1.77042	-2.89202	0.00382774	0.124898
h1SMcG0011383	88.8543	-1.8385	0.467674	-3.93116	8.45386e-05	0.00710671
h1SMcG0011395	46.7154	-1.31841	0.571131	-2.30841	0.0209761	0.47171
h1SMcG0011466	32.8555	1.50303	0.678788	2.21429	0.0268088	0.552085
h1SMcG0011536	46.926	-1.60647	0.575381	-2.79202	0.00523804	0.163601
h1SMcG0011558	37.2281	-2.07372	0.646459	-3.20781	0.00133749	0.0555782
h1SMcG0011666	123.858	0.892887	0.398066	2.24307	0.0248926	0.532115
h1SMcG0011726	26.2823	2.5472	0.786234	3.23975	0.00119633	0.052545
h1SMcG0011828	86.7	-4.71362	0.589853	-7.99117	1.33659e-15	1.50287e-12
h1SMcG0011829	307.603	-2.73791	0.376577	-7.2705	3.58159e-13	2.01357e-10
h1SMcG0011990	54.9123	-1.18853	0.532632	-2.23144	0.0256522	0.538123
h1SMcG0012030	19.8761	-1.75489	0.86172	-2.0365	0.0417	0.744245
h1SMcG0012034	38.7015	-1.45169	0.64182	-2.26184	0.0237074	0.512627
h1SMcG0012045	32.3254	1.34327	0.682688	1.96762	0.0491115	0.825267
h1SMcG0012068	12.539	2.39841	1.09542	2.18949	0.0285612	0.577689
h1SMcG0012128	234.2	-0.966785	0.358885	-2.69386	0.00706305	0.202594
h1SMcG0012135	12.8687	-2.35062	1.06146	-2.21451	0.0267935	0.552085
h1SMcG0012139	9.76624	3.36852	1.36758	2.46313	0.013773	0.339057
h1SMcG0012189	22.146	-1.61317	0.82201	-1.96247	0.0497079	0.829251
h1SMcG0012240	34.3859	-1.31218	0.659821	-1.98869	0.0467351	0.801778
h1SMcG0012243	68.9755	-1.81853	0.499523	-3.64053	0.000272082	0.0172982
h1SMcG0012424	8.50391	2.60562	1.32047	1.97325	0.048467	0.823207
h1SMcG0012436	82.0332	-4.25277	0.578576	-7.3504	1.97608e-13	1.34975e-10
h1SMcG0012474	119.473	1.5375	0.405488	3.79172	0.000149611	0.0110672
h1SMcG0012489	17.2213	-2.65928	0.953239	-2.78973	0.00527516	0.16385
h1SMcG0012529	1585.49	-5.94733	0.837746	-7.09921	1.25476e-12	6.41296e-10
h1SMcG0012914	33.7343	-7.10874	1.49191	-4.76487	1.88975e-06	0.000321945
h1SMcG0012915	12.3991	-4.59326	1.40718	-3.26415	0.00109793	0.0497789
h1SMcG0013039	14.0384	4.25191	1.25235	3.39513	0.000685948	0.0360411
h1SMcG0013059	16.0598	1.9736	0.953821	2.06915	0.0385317	0.703329
h1SMcG0013211	59.0757	-1.37735	0.52486	-2.62423	0.00868451	0.237011
h1SMcG0013253	42.7502	2.36	0.62402	3.78193	0.000155619	0.0112166
h1SMcG0013462	213.487	0.787598	0.339204	2.3219	0.0202382	0.463377
h1SMcG0013526	77.4154	-2.0325	0.483729	-4.20173	2.64886e-05	0.00297838
h1SMcG0013568	8.88637	-6.6322	1.86735	-3.55166	0.000382803	0.0224179
h1SMcG0013703	54.127	-1.50369	0.554318	-2.71269	0.00667404	0.195424
h1SMcG0013705	140.271	-2.99009	0.431211	-6.93416	4.08634e-12	1.76718e-09
h1SMcG0013784	35.7142	-1.379	0.643466	-2.14309	0.0321062	0.625203
h1SMcG0013804	9.18509	-2.50477	1.25948	-1.98873	0.0467312	0.801778
h1SMcG0013831	15.3787	3.77433	1.12632	3.35102	0.000805146	0.0407796
h1SMcG0013879	26.0389	-3.02355	0.809459	-3.73527	0.000187511	0.0129924
h1SMcG0014014	31.7498	-2.17644	0.695501	-3.12932	0.00175213	0.067469
h1SMcG0014033	13.0874	3.2669	1.19721	2.72876	0.00635731	0.191127
h1SMcG0014154	112.926	0.87737	0.409057	2.14486	0.0319641	0.625203
h1SMcG0014322	31.1968	2.49284	0.730979	3.41028	0.000648952	0.034419
h1SMcG0014354	56.315	-1.42791	0.54031	-2.64276	0.00822343	0.227744
h1SMcG0014395	17.3514	-2.60135	0.944119	-2.75532	0.00586346	0.179154
h1SMcG0014415	14.5661	-3.43657	1.10804	-3.10149	0.00192549	0.0726519
h1SMcG0014422	17.6661	-5.50258	1.35488	-4.06129	4.88023e-05	0.00465028
h1SMcG0014491	224.266	-1.12793	0.346302	-3.25707	0.00112567	0.0506282
h1SMcG0014547	14.6371	-2.0043	0.991121	-2.02225	0.0431502	0.765466
h1SMcG0014637	22.6461	2.63782	0.844889	3.12209	0.00179569	0.068676
h1SMcG0014846	76.3217	2.72777	0.549776	4.96161	6.99117e-07	0.000140373
h1SMcG0014849	93.1508	2.95411	0.503199	5.87066	4.34071e-09	1.41199e-06
h1SMcG0015147	14.3794	-1.9441	0.98597	-1.97176	0.0486366	0.8236
h1SMcG0015159	14.2866	2.08987	1.00724	2.07485	0.0380003	0.700451
h1SMcG0015285	19.3611	-3.181	0.974414	-3.26452	0.0010965	0.0497789
h1SMcG0015357	7.69213	-4.03846	1.64612	-2.45331	0.0141546	0.343006
h1SMcG0015429	20.1178	3.02296	0.948243	3.18796	0.00143282	0.0583717
h1SMcG0015585	18.3894	1.81113	0.90106	2.01	0.0444314	0.778173
h1SMcG0015713	38.2572	-2.56111	0.666222	-3.84424	0.000120927	0.0091872
h1SMcG0015771	9.71107	-3.59775	1.36706	-2.63175	0.00849473	0.234105
h1SMcG0015800	26.423	2.52375	0.784431	3.21729	0.00129406	0.0551345
h1SMcG0015827	18.6687	-1.92831	0.885876	-2.17673	0.0295011	0.58891
h1SMcG0015836	99.3876	1.84533	0.454063	4.06405	4.82289e-05	0.00465028
h1SMcG0015893	9.29251	2.98613	1.34009	2.22831	0.0258601	0.540467
h1SMcG0016119	63.0277	-3.28011	0.566048	-5.79476	6.84188e-09	1.92325e-06
h1SMcG0016130	32.7395	-1.49849	0.679691	-2.20466	0.0274779	0.561748
h1SMcG0016131	16.6475	-5.38726	1.38362	-3.89361	9.87652e-05	0.00803186
h1SMcG0016133	81.8837	-1.44757	0.461478	-3.1368	0.00170801	0.0666834
h1SMcG0016134	26.3165	-1.98217	0.805057	-2.46215	0.0138107	0.339057
h1SMcG0016136	64.6996	-1.24076	0.509593	-2.4348	0.0148998	0.356455
h1SMcG0016140	43.6547	-1.32455	0.589753	-2.24594	0.0247078	0.530181
h1SMcG0016311	35.0227	-1.34985	0.653353	-2.06603	0.0388258	0.706403
h1SMcG0016571	92.1202	-0.874406	0.437204	-2	0.0455004	0.788348
h1SMcG0016654	18.1422	2.82077	0.950694	2.96707	0.00300653	0.104986
h1SMcG0016703	23.6072	1.89202	0.810921	2.33317	0.019639	0.456758
h1SMcG0016775	27.964	1.91529	0.77877	2.45938	0.0139178	0.340201
h1SMcG0016777	10.0246	3.04901	1.33807	2.27866	0.0226874	0.497743
h1SMcG0016786	95.4536	2.22771	0.455706	4.88847	1.01625e-06	0.000196614
h1SMcG0016828	19.2259	4.03991	1.05317	3.83596	0.000125077	0.00937576
h1SMcG0016927	7.39171	4.95335	1.74568	2.83749	0.00454693	0.144423
h1SMcG0016938	17.3849	2.78601	0.959181	2.90457	0.00367757	0.121619
h1SMcG0016982	357.851	0.696156	0.310843	2.23957	0.0251186	0.534913
h1SMcG0016994	40.5169	-1.80929	0.618678	-2.92444	0.0034508	0.11587
h1SMcG0016998	98.0064	0.983816	0.427744	2.30001	0.0214476	0.478485
h1SMcG0016999	49.4677	2.50001	0.599904	4.16735	3.08164e-05	0.00339705
h1SMcG0017063	14.5816	3.79189	1.15527	3.28224	0.00102985	0.0480417
h1SMcG0017065	52.0132	1.35641	0.560788	2.41877	0.0155732	0.370986
h1SMcG0017106	48.1435	-2.11342	0.587871	-3.59504	0.00032434	0.01982
h1SMcG0017158	96.9264	-0.996545	0.434779	-2.29207	0.0219014	0.486679
h1SMcG0017195	17.8938	-2.26857	0.918958	-2.46863	0.013563	0.335909
h1SMcG0017260	16.7153	-2.91855	0.988163	-2.95351	0.0031418	0.108179
h1SMcG0017288	25.688	1.48227	0.750724	1.97446	0.0483295	0.823207
h1SMcG0017309	66.6721	1.46556	0.543743	2.69532	0.00703204	0.202594
h1SMcG0017484	47.0383	-1.83666	0.590919	-3.10815	0.00188263	0.0715143
h1SMcG0017599	98.4544	-1.3138	0.429654	-3.05781	0.00222958	0.0813942
h1SMcG0017624	11.6775	-5.51989	1.71575	-3.21719	0.00129451	0.0551345
h1SMcG0017805	17.49	2.55451	0.952418	2.68214	0.00731538	0.206789
h1SMcG0017826	98.0093	-1.64381	0.438684	-3.74713	0.000178869	0.01257
h1SMcG0017831	15.7674	1.90914	0.954893	1.99932	0.0455733	0.788348
h1SMcG0017857	9.71841	5.25355	1.75259	2.99759	0.00272125	0.0962192
h1SMcG0017886	42.0315	2.12876	0.622653	3.41886	0.000628845	0.0342608
h1SMcG0018002	92.041	-2.64105	0.465387	-5.67497	1.38714e-08	3.71357e-06
h1SMcG0018059	17.202	-3.1644	0.997473	-3.17242	0.00151175	0.0602772
h1SMcG0018163	28.0179	-2.14275	0.733753	-2.92026	0.00349734	0.116344
h1SMcG0018207	27.4977	-1.57894	0.728162	-2.1684	0.0301286	0.596418
h1SMcG0018355	7.42629	3.69522	1.60609	2.30075	0.0214058	0.478485
h1SMcG0018356	19.0915	2.55337	0.972918	2.62444	0.00867904	0.237011
h1SMcG0018393	11.1948	-3.40278	1.26484	-2.69029	0.00713904	0.203735
h1SMcG0018438	16.9295	-3.48278	1.04669	-3.32741	0.000876578	0.0428532
h1SMcG0018709	15.132	2.52067	1.02696	2.4545	0.0141079	0.343006
h1SMcG0018716	11.4129	-3.0361	1.20627	-2.51693	0.0118381	0.303417
h1SMcG0018758	22.9141	-4.11867	1.00965	-4.07932	4.51668e-05	0.00461687
h1SMcG0018833	18.5831	-1.82243	0.869621	-2.09566	0.0361124	0.676746
h1SMcG0018952	14.3269	3.44525	1.12456	3.06363	0.00218668	0.0805964
h1SMcG0018962	16.7426	-2.33658	0.946505	-2.46864	0.0135627	0.335909
h1SMcG0018966	35.159	-1.82683	0.657033	-2.78042	0.00542883	0.167697
h1SMcG0018987	247.126	-2.76833	0.345763	-8.00642	1.18095e-15	1.50287e-12
h1SMcG0018988	98.9928	-1.63205	0.440845	-3.7021	0.000213824	0.0144833
h1SMcG0019134	19.6682	-1.75388	0.846965	-2.07078	0.0383791	0.703329
h1SMcG0019177	62.3588	-2.62085	0.588516	-4.45332	8.45512e-06	0.00105633
h1SMcG0019243	15.9016	-1.94267	0.945771	-2.05406	0.0399701	0.722547
h1SMcG0019470	27.4372	-1.55109	0.724446	-2.14106	0.0322688	0.62557
h1SMcG0019630	24.4513	1.80282	0.806085	2.23652	0.025318	0.537124
h1SMcG0019688	47.7326	1.2634	0.57163	2.21016	0.0270939	0.555919
h1SMcG0019691	15.7558	-3.02116	1.02354	-2.95169	0.00316044	0.108179
h1SMcG0019692	34.8106	-3.5187	0.743699	-4.73134	2.2304e-06	0.000348314
h1SMcG0019693	80.7668	-2.99918	0.499672	-6.0023	1.94537e-09	6.83556e-07
h1SMcG0019696	10.3576	-3.26407	1.2812	-2.54767	0.0108444	0.283174
h1SMcG0019758	52.0991	1.20365	0.55676	2.16188	0.0306276	0.604171
h1SMcG0019910	10.0911	-3.22879	1.28336	-2.51589	0.0118733	0.303417
h1SMcG0019926	72.8181	-1.24438	0.484941	-2.56604	0.0102867	0.272792
h1SMcG0020026	16.1189	-1.96309	0.938724	-2.09124	0.0365067	0.679606
h1SMcG0020440	28.406	-1.42346	0.708042	-2.01042	0.0443864	0.778173
h1SMcG0020483	39.4118	-2.40868	0.651787	-3.6955	0.000219457	0.014688
h1SMcG0020484	24.0392	-3.34108	0.86672	-3.85486	0.000115796	0.00904173
h1SMcG0020738	30.1099	-2.05506	0.709873	-2.89497	0.00379193	0.124668
h1SMcG0020847	19.4301	-2.00595	0.8684	-2.30994	0.0208913	0.47169
h1SMcG0021197	198.328	0.674736	0.343016	1.96707	0.0491755	0.825267
h1SMcG0021270	14.4092	2.1823	1.0028	2.17621	0.0295398	0.58891
h1SMcG0021303	35.1864	1.82533	0.661818	2.75806	0.00581459	0.178632
h1SMcG0021416	53.4174	1.36056	0.541182	2.51405	0.0119352	0.303619
h1SMcG0021419	21.6487	-1.84412	0.812307	-2.27023	0.0231936	0.505194
h1SMcG0021559	14.72	2.20122	0.993784	2.21499	0.0267607	0.552085
h1SMcG0021641	106.307	0.8777	0.416435	2.10765	0.035061	0.663327
h1SMcG0021839	14.9687	2.03321	1.00547	2.02215	0.0431613	0.765466
h1SMcG0021856	25.1772	1.93289	0.772997	2.50051	0.0124016	0.314061
h1SMcG0021930	434.428	0.587706	0.293558	2.00201	0.0452834	0.788184
h1SMcG0022002	45.2064	-2.2513	0.603144	-3.73262	0.000189502	0.0129924
h1SMcG0022037	39.1356	-1.85826	0.631441	-2.94289	0.00325165	0.110125
h1SMcG0022045	36.748	-1.41841	0.647794	-2.18959	0.0285537	0.577689
h1SMcG0022063	16.3307	-2.22731	0.947595	-2.35048	0.0187491	0.441034
h1SMcG0022252	256.084	1.51068	0.341312	4.42609	9.59557e-06	0.00114779
h1SMcG0022264	37.2208	-1.71951	0.637007	-2.69937	0.00694719	0.201325
h1SMcG0022373	68.4658	-1.35081	0.495347	-2.72699	0.00639145	0.191131
h1SMcG0022420	21.1303	-2.9373	0.912055	-3.22053	0.00127953	0.0551345
h1SMcG0022503	22.9482	-3.04887	0.918291	-3.32016	0.000899663	0.0435767
h1SMcG0022521	35.4158	-2.3973	0.673379	-3.56011	0.000370699	0.022171
h1SMcG0022543	12.8942	-2.26081	1.06903	-2.11482	0.0344449	0.658671
h1SMcG0022894	8.24409	-3.34904	1.43566	-2.33275	0.0196612	0.456758
h1SMcG0022934	95.8623	2.1534	0.451368	4.77083	1.8347e-06	0.000321945
h1SMcG0022973	48.8523	-2.00328	0.595241	-3.3655	0.000764043	0.0392
h1SMnG0003528	61.5936	-1.77253	0.51936	-3.4129	0.000642746	0.0344144
h1SMnG0003922	10.4535	2.52781	1.19907	2.10815	0.0350177	0.663327
h1SMnG0006853	72.0999	-2.76598	0.540715	-5.11542	3.1305e-07	7.03988e-05
h1SMnG0007325	7.61542	6.39017	1.92595	3.31793	0.00090688	0.0435767
h1SMnG0007654	87.9655	1.48292	0.462499	3.20631	0.00134447	0.0555782
h1SMnG0008588	9.04601	-3.32876	1.43595	-2.31816	0.0204407	0.463377
h1SMnG0010019	16.1584	-3.61945	1.08163	-3.3463	0.000818972	0.0411095
h1SMnG0010564	20.5247	1.90354	0.842881	2.25838	0.0239221	0.515288
h1SMnG0010992	21.5393	3.77906	0.961417	3.93071	8.4694e-05	0.00710671
h1SMnG0011777	20.2963	1.79281	0.836713	2.14268	0.0321387	0.625203
h1SMnG0013381	9.29422	-5.23613	1.8137	-2.88698	0.00388961	0.125674
h1SMnG0015899	11.5233	-5.52927	1.76546	-3.13191	0.00173672	0.067337
h1SMnG0016105	14.082	3.69846	1.17822	3.13903	0.00169506	0.0666409
h1SMnG0016959	11.8944	-5.58969	1.72059	-3.2487	0.00115932	0.0513206
h1SMnG0017041	28.525	-4.03995	0.909463	-4.44213	8.90728e-06	0.00108862
h1SMnG0017122	77.5358	0.940881	0.466906	2.01514	0.0438902	0.775946
h1SMnG0018642	17.7908	-2.76247	0.944955	-2.92338	0.00346251	0.11587
h1SMnG0018963	21.7539	-1.9308	0.826189	-2.337	0.0194391	0.455362
h1SMnG0023688	9.47216	3.03062	1.32461	2.28793	0.0221413	0.490073
h1SMnG0025878	12.4111	2.52996	1.13237	2.23422	0.0254685	0.537975
h1SMnG0026183	13.5235	-4.53	1.34222	-3.375	0.000738144	0.0384245
h1SMnG0029309	10.8827	-3.53549	1.28615	-2.7489	0.00597961	0.181716
h1SMnG0031294	12.429	-2.40583	1.09995	-2.18721	0.0287269	0.578863
h1SMnG0031309	14.9849	-3.02035	1.07074	-2.82082	0.00479015	0.151294
h1SMnG0031990	167.26	1.14995	0.38334	2.99982	0.00270138	0.0961214
h1SMnG0032240	121.572	-3.41017	0.447047	-7.62822	2.38026e-14	1.91169e-11
h1SMnG0033052	32.0261	-1.56441	0.686175	-2.2799	0.0226136	0.497743

### Sheet: basal_goblet
	baseMean	log2FoldChange	lfcSE	stat	pvalue	padj
h1SMcG0000909	77.2671	1.08794	0.513147	2.12013	0.0339951	0.998232
h1SMcG0001890	52.166	-1.07895	0.546932	-1.97273	0.0485266	0.998232
h1SMcG0002269	38.7347	-2.90328	0.687138	-4.22518	2.38746e-05	0.185386
h1SMcG0005602	3.18828	-5.0628	2.5204	-2.00873	0.0445661	0.998232
h1SMcG0009632	105.566	-1.29393	0.412229	-3.13885	0.00169609	0.998232
h1SMcG0009633	77.4158	-1.36592	0.462318	-2.95451	0.00313167	0.998232
h1SMcG0011383	31.3112	-1.4734	0.719355	-2.04823	0.0405377	0.998232
h1SMcG0012529	14.1626	-5.4972	1.61863	-3.39621	0.000683253	0.998232
h1SMcG0018002	17.0498	-2.71163	0.986712	-2.74815	0.0059933	0.998232
h1SMcG0018962	20.5852	-1.80752	0.867464	-2.08368	0.0371892	0.998232
h1SMcG0018987	6.03439	-4.52161	2.00179	-2.25878	0.0238971	0.998232
h1SMcG0021050	35.978	2.41425	0.751665	3.21187	0.00131874	0.998232

### Sheet: muscle
	baseMean	log2FoldChange	lfcSE	stat	pvalue	padj
h1SMcG0002116	32.9396	-1.71892	0.674868	-2.54705	0.0108637	0.999786
h1SMcG0002269	71.7051	-1.41799	0.449986	-3.15118	0.00162615	0.999786
h1SMcG0005248	7.21116	-3.86265	1.56417	-2.46946	0.0135317	0.999786
h1SMcG0009632	129.38	-1.48002	0.353071	-4.19185	2.76689e-05	0.238132
h1SMcG0009633	81.6144	-1.61198	0.429101	-3.75663	0.000172216	0.741087
h1SMcG0010441	31.3619	-3.00836	0.786332	-3.82581	0.000130345	0.741087
h1SMcG0011389	44.386	-1.29558	0.540707	-2.39609	0.0165708	0.999786
h1SMcG0012259	57.3527	-0.996918	0.489838	-2.0352	0.0418308	0.999786
h1SMcG0012529	25.4273	-3.70545	0.834821	-4.43862	9.05362e-06	0.15584
h1SMcG0013705	9.43751	-2.83048	1.22531	-2.31002	0.0208872	0.999786
h1SMcG0018619	25.029	-8.17861	4.00383	-2.04269	0.0410827	0.999786
h1SMcG0018620	21.3815	-7.8615	4.00459	-1.96312	0.0496317	0.999786
h1SMcG0018987	14.1047	-3.50407	1.17413	-2.9844	0.00284135	0.999786
h1SMcG0021433	3.12619	4.95993	2.37997	2.08403	0.0371578	0.999786
h1SMnG0007654	47.5832	1.98163	0.569271	3.481	0.000499548	0.999786

### Sheet: neurons
	baseMean	log2FoldChange	lfcSE	stat	pvalue	padj
h1SMcG0002269	113.643	-1.59172	0.389356	-4.08808	4.34957e-05	0.197001
h1SMcG0005475	20.2967	1.88357	0.811543	2.32097	0.0202885	0.999808
h1SMcG0005675	2.96153	4.79072	2.40251	1.99405	0.0461471	0.999808
h1SMcG0009048	68.9479	-0.879892	0.44336	-1.9846	0.0471889	0.999808
h1SMcG0009632	222.827	-1.41961	0.301923	-4.7019	2.57754e-06	0.0291855
h1SMcG0009633	138.693	-1.46444	0.355181	-4.12307	3.73848e-05	0.197001
h1SMcG0010441	42.288	-2.46497	0.611743	-4.02941	5.59159e-05	0.211045
h1SMcG0012065	597.155	0.519633	0.232033	2.23948	0.025125	0.999808
h1SMcG0012529	45.8388	-3.20513	0.639817	-5.00945	5.45862e-07	0.0123616
h1SMcG0013273	8.37169	-2.77629	1.3818	-2.00919	0.0445167	0.999808
h1SMcG0016344	771.289	0.434325	0.220105	1.97326	0.0484654	0.999808
h1SMcG0018987	21.7907	-2.38327	0.821517	-2.90106	0.003719	0.999808
h1SMcG0018988	7.11243	-3.06303	1.45237	-2.10899	0.0349454	0.999808
h1SMnG0006853	9.08487	-3.27103	1.43997	-2.27159	0.0231113	0.999808
h1SMnG0007654	60.2672	2.09857	0.496271	4.22867	2.35075e-05	0.17745

### Sheet: parenchyma
	baseMean	log2FoldChange	lfcSE	stat	pvalue	padj
h1SMcG0000747	87.8102	-0.9745	0.399801	-2.43747	0.0147906	0.999607
h1SMcG0000904	77.7961	-1.18335	0.421279	-2.80894	0.00497042	0.652754
h1SMcG0000906	105.297	-0.854589	0.371182	-2.30235	0.0213157	0.999607
h1SMcG0001210	125.849	0.807603	0.342803	2.35588	0.0184788	0.999607
h1SMcG0001339	17.3153	-2.48701	0.917288	-2.71126	0.00670274	0.714959
h1SMcG0001512	146.518	-0.886237	0.333841	-2.65467	0.00793861	0.777259
h1SMcG0002003	72.6889	-1.23295	0.440926	-2.79626	0.00516971	0.652754
h1SMcG0002211	38.5599	-1.36208	0.585444	-2.32658	0.0199878	0.999607
h1SMcG0002269	56.7549	-1.27933	0.497972	-2.56907	0.0101971	0.851234
h1SMcG0003394	25.1291	-1.68418	0.724004	-2.3262	0.0200077	0.999607
h1SMcG0003471	387.821	-0.635063	0.237554	-2.67334	0.00751001	0.758906
h1SMcG0003633	193.519	0.730951	0.295018	2.47765	0.0132252	0.999607
h1SMcG0003721	41.9217	-1.28184	0.558754	-2.2941	0.0217847	0.999607
h1SMcG0003945	116.843	0.934061	0.355334	2.62868	0.00857165	0.802808
h1SMcG0005114	19.6591	-1.79031	0.815063	-2.19653	0.028054	0.999607
h1SMcG0005688	13.5948	-2.98883	1.07859	-2.77104	0.00558769	0.670523
h1SMcG0005694	61.1337	-1.69849	0.480919	-3.53175	0.000412813	0.0932472
h1SMcG0005881	18.0773	-2.10198	0.86323	-2.43502	0.014891	0.999607
h1SMcG0005916	74.2175	-1.33787	0.432968	-3.08999	0.00200164	0.306024
h1SMcG0005994	17.8202	-1.99537	0.858377	-2.32458	0.0200943	0.999607
h1SMcG0006344	72.3268	-2.7257	0.495301	-5.50311	3.73149e-08	4.75666e-05
h1SMcG0006346	68.887	-3.1814	0.503022	-6.32457	2.53941e-10	9.75132e-07
h1SMcG0006393	41.7618	-1.83373	0.572855	-3.20104	0.00136933	0.232344
h1SMcG0006467	45.0023	1.16962	0.567302	2.06172	0.0392347	0.999607
h1SMcG0006776	40.6502	1.13987	0.560217	2.03469	0.0418823	0.999607
h1SMcG0007585	88.5021	-1.1139	0.399238	-2.79007	0.00526963	0.652754
h1SMcG0007632	57.6745	-1.30477	0.485679	-2.68649	0.00722073	0.749394
h1SMcG0007639	100.411	-1.42857	0.385748	-3.70338	0.000212746	0.0583531
h1SMcG0007794	103.901	-0.938605	0.384915	-2.43847	0.0147494	0.999607
h1SMcG0007833	14.3512	-1.88549	0.951371	-1.98187	0.0474937	0.999607
h1SMcG0008071	81.901	-1.32377	0.417451	-3.17107	0.00151877	0.243003
h1SMcG0008073	164.483	-1.41859	0.320752	-4.42271	9.74693e-06	0.00467852
h1SMcG0008074	179.567	-1.26846	0.306907	-4.13305	3.57977e-05	0.0137463
h1SMcG0008238	43.9207	-1.34205	0.550379	-2.43842	0.0147518	0.999607
h1SMcG0008629	66.1858	1.48728	0.453602	3.27882	0.00104243	0.190615
h1SMcG0008630	73.2119	1.30599	0.432073	3.02261	0.00250605	0.343687
h1SMcG0008633	50.1222	1.13475	0.511015	2.22059	0.0263789	0.999607
h1SMcG0008799	17.9032	-2.11683	0.864004	-2.45003	0.0142844	0.999607
h1SMcG0009332	20.9848	-1.666	0.776902	-2.14441	0.032	0.999607
h1SMcG0009632	763.599	-0.892426	0.207073	-4.30971	1.63468e-05	0.00697461
h1SMcG0009633	515.596	-0.769525	0.227009	-3.38984	0.000699333	0.134272
h1SMcG0009832	49.0283	1.43911	0.525504	2.73854	0.00617132	0.714554
h1SMcG0010441	31.1682	-2.41892	0.708125	-3.41595	0.000635591	0.128456
h1SMcG0010793	19.7902	-1.61226	0.794509	-2.02925	0.0424324	0.999607
h1SMcG0011383	91.7279	-0.83143	0.391585	-2.12324	0.0337337	0.999607
h1SMcG0012128	80.5796	-0.868282	0.426903	-2.03391	0.0419604	0.999607
h1SMcG0012138	29.6594	2.15827	0.675223	3.19638	0.00139165	0.232344
h1SMcG0012139	48.5738	2.685	0.555252	4.83563	1.32722e-06	0.0010193
h1SMcG0012243	68.2895	-0.890931	0.447784	-1.98964	0.0466303	0.999607
h1SMcG0012464	29.182	-1.48253	0.660181	-2.24564	0.0247268	0.999607
h1SMcG0012529	23.9016	-4.49641	1.0022	-4.48654	7.2388e-06	0.003971
h1SMcG0013195	79.6188	0.952488	0.417924	2.27909	0.0226615	0.999607
h1SMcG0013264	13.096	-2.96965	1.09147	-2.72078	0.00651286	0.714554
h1SMcG0013358	77.1814	-0.844556	0.427913	-1.97366	0.0484203	0.999607
h1SMcG0013705	192.106	-1.65547	0.303593	-5.45292	4.95485e-08	4.75666e-05
h1SMcG0014042	77.6704	0.906141	0.419977	2.1576	0.030959	0.999607
h1SMcG0014919	75.6667	0.864815	0.431568	2.00389	0.0450821	0.999607
h1SMcG0016081	38.0954	-1.46758	0.583829	-2.51372	0.0119464	0.955709
h1SMcG0016266	95.3896	0.834719	0.38719	2.15584	0.0310963	0.999607
h1SMcG0017106	22.1084	-1.88242	0.785399	-2.39676	0.0165406	0.999607
h1SMcG0017400	1214.9	-0.69786	0.191859	-3.63736	0.000275443	0.0705135
h1SMcG0017763	42.3698	-1.34578	0.577474	-2.33045	0.0197822	0.999607
h1SMcG0018002	161.442	-1.21346	0.320415	-3.78716	0.00015238	0.0487615
h1SMcG0018987	14.7954	-3.79572	1.24165	-3.057	0.00223561	0.317953
h1SMcG0019532	48.8478	-2.03123	0.543418	-3.73787	0.000185582	0.0548182
h1SMcG0019603	51.5736	1.12278	0.503553	2.22972	0.0257664	0.999607
h1SMcG0019606	41.6011	1.11762	0.552571	2.02258	0.0431165	0.999607
h1SMcG0019609	35.1035	1.23274	0.608634	2.02543	0.0428237	0.999607
h1SMcG0019657	44.0352	-1.33186	0.580945	-2.29257	0.0218729	0.999607
h1SMcG0019692	16.2966	-6.00443	1.57629	-3.80922	0.000139407	0.0486657
h1SMcG0019693	49.3498	-3.3983	0.611705	-5.55546	2.76887e-08	4.75666e-05
h1SMcG0019758	383.519	0.512413	0.239358	2.14078	0.0322916	0.999607
h1SMcG0020110	45.342	1.13403	0.542692	2.08965	0.0366494	0.999607
h1SMcG0020117	39.2548	1.42615	0.576527	2.47368	0.0133728	0.999607
h1SMcG0020129	49.6382	1.30191	0.515515	2.52545	0.011555	0.944066
h1SMcG0020131	46.0461	1.38667	0.539753	2.56909	0.0101967	0.851234
h1SMcG0020223	1569.46	0.483542	0.187198	2.58306	0.00979297	0.851234
h1SMcG0020484	52.6681	-1.01959	0.513565	-1.98531	0.0471099	0.999607
h1SMcG0020738	26.6597	-2.19853	0.713877	-3.07971	0.00207204	0.306024
h1SMcG0020870	13.9863	-2.00088	0.97189	-2.05875	0.0395183	0.999607
h1SMcG0021929	96.3203	0.948558	0.382167	2.48205	0.0130629	0.999607
h1SMcG0022038	63.0651	-1.01441	0.461068	-2.20012	0.0277982	0.999607
h1SMcG0022264	75.1305	-0.88569	0.424728	-2.08531	0.0370414	0.999607
h1SMcG0022373	42.9534	-1.49639	0.571831	-2.61684	0.0088749	0.811419
h1SMcG0022417	29.4706	1.41589	0.691626	2.04719	0.0406396	0.999607
h1SMcG0022503	25.9497	-2.73973	0.759233	-3.60854	0.00030792	0.0739007
h1SMcG0022521	123.051	-1.63564	0.364207	-4.49096	7.09015e-06	0.003971
h1SMnG0003528	35.2693	-1.27436	0.602239	-2.11603	0.0343422	0.999607
h1SMnG0007654	27.9464	1.79188	0.688317	2.60328	0.00923377	0.824597
h1SMnG0009124	51.5545	-1.34308	0.5072	-2.64802	0.00809645	0.777259
h1SMnG0009126	114.062	-1.26385	0.367505	-3.43899	0.000583895	0.124564
h1SMnG0010122	70.7004	0.901405	0.437156	2.06198	0.0392098	0.999607
h1SMnG0015558	20.2415	-1.63304	0.788237	-2.07177	0.038287	0.999607
h1SMnG0019887	23.8011	1.62509	0.732753	2.21778	0.0265697	0.999607
h1SMnG0023579	22.5373	1.58446	0.795559	1.99163	0.0464122	0.999607
h1SMnG0025374	16.5498	-2.66764	0.97914	-2.72447	0.00644044	0.714554

### Sheet: protonephridia
	baseMean	log2FoldChange	lfcSE	stat	pvalue	padj
h1SMcG0001261	11.445	-1.93848	0.921952	-2.10258	0.0355024	0.999269
h1SMcG0002269	27.9557	-1.39158	0.613114	-2.26969	0.0232265	0.999269
h1SMcG0006357	4.5405	3.84191	1.6836	2.28196	0.0224915	0.999269
h1SMcG0009632	51.7034	-1.53894	0.489043	-3.14685	0.00165041	0.999269
h1SMcG0009633	39.7891	-1.60709	0.563288	-2.85305	0.00433016	0.999269
h1SMcG0010441	11.6002	-2.64882	1.10796	-2.39072	0.0168154	0.999269
h1SMcG0011383	82.9053	1.7027	0.732383	2.32488	0.0200786	0.999269
h1SMcG0012529	16.0402	-5.8616	1.54444	-3.79529	0.000147473	0.999269
h1SMcG0015659	4.46649	-3.58484	1.64447	-2.17993	0.0292625	0.999269
h1SMcG0018987	6.19315	-3.24979	1.45976	-2.22625	0.0259971	0.999269
h1SMcG0020129	3.4766	5.14349	2.05553	2.50228	0.0123397	0.999269
h1SMnG0007654	13.7657	2.44237	0.890999	2.74116	0.00612223	0.999269

### Sheet: secretory
	baseMean	log2FoldChange	lfcSE	stat	pvalue	padj
h1SMcG0002269	33.6405	-1.94804	0.755993	-2.57679	0.00997224	0.999833
h1SMcG0005324	148.384	-1.51444	0.539242	-2.80845	0.00497802	0.999833
h1SMcG0005325	132.488	-1.20089	0.521781	-2.30151	0.0213626	0.999833
h1SMcG0005326	226.902	-1.5467	0.499612	-3.09579	0.00196289	0.999833
h1SMcG0009175	15.406	-2.15636	1.07574	-2.00453	0.0450128	0.999833
h1SMcG0009632	74.3735	-1.78306	0.56191	-3.17321	0.00150762	0.999833
h1SMcG0009633	45.3977	-1.71458	0.66535	-2.57695	0.00996753	0.999833
h1SMcG0010441	17.3387	-2.51265	1.11776	-2.24794	0.0245803	0.999833
h1SMcG0011829	7.18822	-3.25397	1.57919	-2.06053	0.0393476	0.999833
h1SMcG0012529	32.3735	-2.68049	0.886772	-3.02275	0.00250487	0.999833
h1SMcG0014521	54.8486	3.43066	0.743312	4.61536	3.92407e-06	0.028838
h1SMcG0014523	58.9563	3.68352	0.751561	4.90116	9.52722e-07	0.0140031
h1SMcG0018855	332.39	0.79381	0.404244	1.96369	0.049566	0.999833
h1SMcG0018987	5.2518	-4.42537	2.10199	-2.10533	0.0352629	0.999833
h1SMcG0020675	5.62247	3.74522	1.90597	1.96499	0.0494148	0.999833
h1SMcG0021533	56.8281	6.39467	1.60182	3.99211	6.54871e-05	0.320843
h1SMcG0023068	85.3526	-1.45327	0.58186	-2.49763	0.0125028	0.999833
h1SMcG0023069	85.2694	-1.37182	0.566578	-2.42124	0.0154676	0.999833
h1SMnG0007654	51.9907	2.03979	0.642433	3.1751	0.00149786	0.999833
h1SMnG0008976	52.8879	-1.27588	0.632035	-2.01868	0.0435201	0.999833
h1SMnG0020921	71.1223	-1.31206	0.62769	-2.0903	0.0365906	0.999833
